# Ceramide-induced Endoplasmic Reticulum Stress as a Targetable Vulnerability in Endocrine Therapy-Resistant Breast Cancer

**DOI:** 10.1101/2025.08.18.670862

**Authors:** Purab Pal, Shweta Chitkara, Godwin K. Sarpey, Fatimah Alani, Huiping Zhao, Malik Ata, Jun Qu, Rachel Schiff, Debra Tonetti, Geoffrey L. Greene, Jonna Frasor, Gunes Ekin Atilla-Gokcumen, Jonathan L. Coloff

## Abstract

Despite the success of endocrine therapy (ET) in treating hormone receptor-positive breast cancer, a significant proportion of patients relapse during or after treatment, making ET resistance a major clinical challenge. Previously we have shown that ET-resistant breast cancer cells exhibit reduced ceramide levels and an increased sensitivity to ceramide-induced cell death. Here, we demonstrate that ceramides induce a distinct transcriptional reprogramming in ET-resistant cells, characterized by upregulation of endoplasmic reticulum stress (EnRS) pathways. Ceramide-induced EnRS is PERK-dependent and functionally linked to cell death in multiple models of ET resistance. Using a photoactivatable ceramide probe, we identify TRAM1 as a functionally important ceramide-interacting protein (CIP) in ET-resistant cells that correlates with worse relapse-free survival and a more aggressive breast cancer phenotype in luminal breast cancer patients. Additionally, knockdown of TRAM1 phenocopies ceramide action in ET resistance, thereby suggesting its role in mediating ceramide-induced lethal actions in ET resistance. Together, our findings reveal that ET-resistant breast cancer cells are more sensitive to PERK-mediated EnRS as compared to their ET-sensitive counterparts. Ceramides can exploit this dependence by interacting with CIPs such as TRAM1, leading to PERK activation and consequential cell death preferentially in the ET-resistant breast cancer models.
