## Supplementary tables for "Ceramide-induced Endoplasmic Reticulum Stress as a Targetable Vulnerability in Endocrine Therapy-Resistant Breast Cancer": Table S2 Pathway Analysis (DAVID) on Common DEGS by Ceramides in ET res.xlsx

### Sheet: Common Upregulated Genes
Geneid	Gene name
ENSG00000130766	SESN2
ENSG00000215895	RP11-334L9.1
ENSG00000116990	MYCL
ENSG00000196517	SLC6A9
ENSG00000116717	GADD45A
ENSG00000284413	BTBD8
ENSG00000189195	BTBD8
ENSG00000031698	SARS
ENSG00000227242	NBPF13P
ENSG00000283342	NBPF13P
ENSG00000118292	C1orf54
ENSG00000143365	RORC
ENSG00000203761	MSTO2P
ENSG00000116584	ARHGEF2
ENSG00000118217	ATF6
ENSG00000132196	HSD17B7
ENSG00000143248	RGS5
ENSG00000232995	RGS5
ENSG00000234741	GAS5
ENSG00000143333	RGS16
ENSG00000058085	LAMC2
ENSG00000135842	FAM129A
ENSG00000123836	PFKFB2
ENSG00000196352	CD55
ENSG00000162772	ATF3
ENSG00000117791	MARC2
ENSG00000186205	MARC1
ENSG00000143507	DUSP10
ENSG00000168159	RNF187
ENSG00000116991	SIPA1L2
ENSG00000086619	ERO1B
ENSG00000231512	LINC01347
ENSG00000214837	LINC01347
ENSG00000272342	LINC01115
ENSG00000237667	LINC01115
ENSG00000138061	CYP1B1
ENSG00000152527	PLEKHH2
ENSG00000239605	C2orf61
ENSG00000273269	C2orf61
ENSG00000068912	ERLEC1
ENSG00000115902	SLC1A4
ENSG00000198380	GFPT1
ENSG00000065911	MTHFD2
ENSG00000159239	C2orf81
ENSG00000284308	C2orf81
ENSG00000172071	EIF2AK3
ENSG00000239467	AC007405.6
ENSG00000204334	ERICH2
ENSG00000226564	FTH1P20
ENSG00000163596	ICA1L
ENSG00000118263	KLF7
ENSG00000078018	MAP2
ENSG00000178568	ERBB4
ENSG00000144452	ABCA12
ENSG00000144591	GMPPA
ENSG00000144476	ACKR3
ENSG00000186162	CIDECP
ENSG00000230409	TCEA1P2
ENSG00000163818	LZTFL1
ENSG00000176142	TMEM39A
ENSG00000114120	SLC25A36
ENSG00000120742	SERP1
ENSG00000169359	SLC33A1
ENSG00000114850	SSR3
ENSG00000075651	PLD1
ENSG00000177694	NAALADL2
ENSG00000114796	KLHL24
ENSG00000171658	NMRAL2P
ENSG00000163347	CLDN1
ENSG00000137449	CPEB2
ENSG00000121895	TMEM156
ENSG00000138769	CDKL2
ENSG00000138678	GPAT3
ENSG00000163644	PPM1K
ENSG00000070190	DAPP1
ENSG00000269893	SNHG8
ENSG00000150961	SEC24D
ENSG00000138709	LARP1B
ENSG00000151012	SLC7A11
ENSG00000153132	CLGN
ENSG00000145416	MARCH1
ENSG00000150627	WDR17
ENSG00000038002	AGA
ENSG00000223361	FTH1P10
ENSG00000197860	SGTB
ENSG00000131711	MAP1B
ENSG00000132837	DMGDH
ENSG00000152409	JMY
ENSG00000280987	MATR3
ENSG00000015479	MATR3
ENSG00000113070	HBEGF
ENSG00000113739	STC2
ENSG00000161011	SQSTM1
ENSG00000250903	GMDS-AS1
ENSG00000124788	ATXN1
ENSG00000272341	RP1-151F17.2
ENSG00000111801	BTN3A3
ENSG00000112812	PRSS16
ENSG00000235109	ZSCAN31
ENSG00000232040	ZBED9
ENSG00000204387	C6orf48
ENSG00000204386	NEU1
ENSG00000172432	GTPBP2
ENSG00000112715	VEGFA
ENSG00000013375	PGM3
ENSG00000010810	FYN
ENSG00000074935	TUBE1
ENSG00000255330	SOGA3
ENSG00000214338	SOGA3
ENSG00000118508	RAB32
ENSG00000131015	ULBP2
ENSG00000120278	PLEKHG1
ENSG00000106392	C1GALT1
ENSG00000106541	AGR2
ENSG00000106546	AHR
ENSG00000136244	IL6
ENSG00000270933	CTD-2227E11.1
ENSG00000146592	CREB5
ENSG00000106080	FKBP14
ENSG00000214783	POLR2J4
ENSG00000272655	POLR2J4
ENSG00000284461	RABGEF1
ENSG00000154710	RABGEF1
ENSG00000174384	PMS2P6
ENSG00000273598	PMS2P6
ENSG00000186472	PCLO
ENSG00000105829	BET1
ENSG00000070669	ASNS
ENSG00000180535	BHLHA15
ENSG00000078487	ZCWPW1
ENSG00000135241	PNPLA8
ENSG00000128590	DNAJB9
ENSG00000128573	FOXP2
ENSG00000135269	TES
ENSG00000165125	TRPV6
ENSG00000283239	KBTBD11-OT1
ENSG00000253696	KBTBD11-OT1
ENSG00000120889	TNFRSF10B
ENSG00000147535	PLPP5
ENSG00000165061	ZMAT4
ENSG00000248498	ASNSP1
ENSG00000187735	TCEA1
ENSG00000076641	PAG1
ENSG00000104231	ZFAND1
ENSG00000147676	MAL2
ENSG00000253972	MAL2
ENSG00000156804	FBXO32
ENSG00000147852	VLDLR
ENSG00000225489	RP11-390F4.3
ENSG00000153714	LURAP1L
ENSG00000155158	TTC39B
ENSG00000107242	PIP5K1B
ENSG00000135046	ANXA1
ENSG00000158079	PTPDC1
ENSG00000106948	AKNA
ENSG00000148346	LCN2
ENSG00000067082	KLF6
ENSG00000099251	HSD17B7P2
ENSG00000280913	CTSLP2
ENSG00000266217	CTSLP2
ENSG00000271816	BMS1P4
ENSG00000242338	BMS1P4
ENSG00000107864	CPEB3
ENSG00000166833	NAV2
ENSG00000149150	SLC43A1
ENSG00000221968	FADS3
ENSG00000167994	RAB3IL1
ENSG00000167995	BEST1
ENSG00000167996	FTH1
ENSG00000162236	STX5
ENSG00000168003	SLC3A2
ENSG00000248671	ALG1L9P
ENSG00000254978	ALG1L9P
ENSG00000165434	PGM2L1
ENSG00000126749	EMG1
ENSG00000268439	EMG1
ENSG00000257542	OR7E47P
ENSG00000272724	OR7E47P
ENSG00000139269	INHBE
ENSG00000175197	DDIT3
ENSG00000184575	XPOT
ENSG00000166046	TCP11L2
ENSG00000198855	FICD
ENSG00000135116	HRK
ENSG00000196593	ANKRD20A19P
ENSG00000182957	SPATA13
ENSG00000228741	SPATA13
ENSG00000073910	FRY
ENSG00000133101	CCNA1
ENSG00000136155	SCEL
ENSG00000255874	LINC00346
ENSG00000150403	TMCO3
ENSG00000274827	LINC01297
ENSG00000100889	PCK2
ENSG00000150527	CTAGE5
ENSG00000179476	C14orf28
ENSG00000168282	MGAT2
ENSG00000257759	RP11-486O13.4
ENSG00000066455	GOLGA5
ENSG00000176438	SYNE3
ENSG00000140105	WARS
ENSG00000188626	GOLGA8M
ENSG00000261480	GOLGA8M
ENSG00000128965	CHAC1
ENSG00000069667	RORA
ENSG00000166173	LARP6
ENSG00000137821	LRRC49
ENSG00000140465	CYP1A1
ENSG00000172183	ISG20
ENSG00000140450	ARRDC4
ENSG00000131871	SELENOS
ENSG00000008517	IL32
ENSG00000176046	NUPR1
ENSG00000051108	HERPUD1
ENSG00000213380	COG8
ENSG00000272617	COG8
ENSG00000196696	PDXDC2P
ENSG00000255185	PDXDC2P
ENSG00000140941	MAP1LC3B
ENSG00000108448	TRIM16L
ENSG00000109046	WSB1
ENSG00000267259	CTD-2008P7.9
ENSG00000198496	NBR2
ENSG00000005243	COPZ2
ENSG00000082641	NFE2L1
ENSG00000170689	HOXB9
ENSG00000178607	ERN1
ENSG00000070540	WIPI1
ENSG00000141582	CBX4
ENSG00000141682	PMAIP1
ENSG00000166401	SERPINB8
ENSG00000171124	FUT3
ENSG00000099785	MARCH2
ENSG00000130513	GDF15
ENSG00000261824	LINC00662
ENSG00000153879	CEBPG
ENSG00000105499	PLA2G4C
ENSG00000087074	PPP1R15A
ENSG00000087086	FTL
ENSG00000197608	ZNF841
ENSG00000101255	TRIB3
ENSG00000125772	GPCPD1
ENSG00000125848	FLRT3
ENSG00000274414	RP5-965G21.4
ENSG00000088298	EDEM2
ENSG00000172216	CEBPB
ENSG00000155304	HSPA13
ENSG00000185437	SH3BGR
ENSG00000173276	ZBTB21
ENSG00000225255	LINC01297
ENSG00000237517	DGCR5
ENSG00000283406	DGCR5
ENSG00000215481	BCRP3
ENSG00000284128	BCRP3
ENSG00000223704	LINC01422
ENSG00000235271	LINC01422
ENSG00000198832	SELENOM
ENSG00000100292	HMOX1
ENSG00000221963	APOL6
ENSG00000242247	ARFGAP3
ENSG00000073146	MOV10L1
ENSG00000128165	ADM2
ENSG00000223773	CD99P1
ENSG00000002586	CD99
ENSG00000196998	WDR45
ENSG00000184205	TSPYL2
ENSG00000131080	EDA2R
ENSG00000102401	ARMCX3
ENSG00000166432	ZMAT1
ENSG00000133134	BEX2
ENSG00000219507	FTH1P8
ENSG00000155961	RAB39B
ENSG00000168939	SPRY3
ENSG00000124333	VAMP7
ENSG00000002586_PAR_Y	CD99
ENSG00000168939_PAR_Y	SPRY3
ENSG00000124333_PAR_Y	VAMP7

### Sheet: Common Downregulated Genes
Geneid	Gene name
ENSG00000187634	SAMD11
ENSG00000228594	FNDC10
ENSG00000078900	TP73
ENSG00000097021	ACOT7
ENSG00000188807	TMEM201
ENSG00000007968	E2F2
ENSG00000092853	CLSPN
ENSG00000085999	RAD54L
ENSG00000085840	ORC1
ENSG00000142856	ITGB3BP
ENSG00000284413	BTBD8
ENSG00000189195	BTBD8
ENSG00000227242	NBPF13P
ENSG00000283342	NBPF13P
ENSG00000143248	RGS5
ENSG00000232995	RGS5
ENSG00000081277	PKP1
ENSG00000082497	SERTAD4
ENSG00000143476	DTL
ENSG00000117791	MARC2
ENSG00000186205	MARC1
ENSG00000174371	EXO1
ENSG00000231512	LINC01347
ENSG00000214837	LINC01347
ENSG00000272342	LINC01115
ENSG00000237667	LINC01115
ENSG00000171848	RRM2
ENSG00000239605	C2orf61
ENSG00000273269	C2orf61
ENSG00000243244	STON1
ENSG00000159239	C2orf81
ENSG00000284308	C2orf81
ENSG00000068615	REEP1
ENSG00000076003	MCM6
ENSG00000152253	SPC25
ENSG00000144354	CDCA7
ENSG00000115461	IGFBP5
ENSG00000218416	PP14571
ENSG00000144554	FANCD2
ENSG00000164045	CDC25A
ENSG00000163932	PRKCD
ENSG00000051341	POLQ
ENSG00000073111	MCM2
ENSG00000114805	PLCH1
ENSG00000068078	FGFR3
ENSG00000145416	MARCH1
ENSG00000071539	TRIP13
ENSG00000164362	TERT
ENSG00000228716	DHFR
ENSG00000113368	LMNB1
ENSG00000120738	EGR1
ENSG00000280987	MATR3
ENSG00000015479	MATR3
ENSG00000196230	TUBB
ENSG00000137310	TCF19
ENSG00000124507	PACSIN1
ENSG00000112118	MCM3
ENSG00000146263	MMS22L
ENSG00000255330	SOGA3
ENSG00000214338	SOGA3
ENSG00000131018	SYNE1
ENSG00000214783	POLR2J4
ENSG00000272655	POLR2J4
ENSG00000284461	RABGEF1
ENSG00000154710	RABGEF1
ENSG00000174384	PMS2P6
ENSG00000273598	PMS2P6
ENSG00000166508	MCM7
ENSG00000105929	ATP6V0A4
ENSG00000196584	XRCC2
ENSG00000146918	NCAPG2
ENSG00000283239	KBTBD11-OT1
ENSG00000253696	KBTBD11-OT1
ENSG00000168453	HR
ENSG00000171320	ESCO2
ENSG00000127589	TUBBP1
ENSG00000147536	GINS4
ENSG00000104738	MCM4
ENSG00000175305	CCNE2
ENSG00000147676	MAL2
ENSG00000253972	MAL2
ENSG00000160949	TONSL
ENSG00000160957	RECQL4
ENSG00000164976	KIAA1161
ENSG00000165244	ZNF367
ENSG00000119403	PHF19
ENSG00000106689	LHX2
ENSG00000185585	OLFML2A
ENSG00000188229	TUBB4B
ENSG00000178372	CALML5
ENSG00000181192	DHTKD1
ENSG00000065328	MCM10
ENSG00000165731	RET
ENSG00000280913	CTSLP2
ENSG00000266217	CTSLP2
ENSG00000122952	ZWINT
ENSG00000138346	DNA2
ENSG00000271816	BMS1P4
ENSG00000242338	BMS1P4
ENSG00000119969	HELLS
ENSG00000273162	RP11-108L7.15
ENSG00000167325	RRM1
ENSG00000129173	E2F8
ENSG00000134569	LRP4
ENSG00000189057	FAM111B
ENSG00000014138	POLA2
ENSG00000174871	CNIH2
ENSG00000255774	AP000439.3
ENSG00000248671	ALG1L9P
ENSG00000254978	ALG1L9P
ENSG00000214391	TUBAP2
ENSG00000188486	H2AFX
ENSG00000110400	NECTIN1
ENSG00000154146	NRGN
ENSG00000250899	RP11-253E3.3
ENSG00000111247	RAD51AP1
ENSG00000126749	EMG1
ENSG00000268439	EMG1
ENSG00000256663	RP11-424C20.2
ENSG00000134285	FKBP11
ENSG00000123416	TUBA1B
ENSG00000161791	FMNL3
ENSG00000185432	METTL7A
ENSG00000257542	OR7E47P
ENSG00000272724	OR7E47P
ENSG00000135476	ESPL1
ENSG00000123374	CDK2
ENSG00000111602	TIMELESS
ENSG00000139291	TMEM19
ENSG00000165891	E2F7
ENSG00000076248	UNG
ENSG00000111445	RFC5
ENSG00000184445	KNTC1
ENSG00000184992	BRI3BP
ENSG00000177084	POLE
ENSG00000182957	SPATA13
ENSG00000228741	SPATA13
ENSG00000274827	LINC01297
ENSG00000205978	NYNRIN
ENSG00000229415	SFTA3
ENSG00000100479	POLE2
ENSG00000054654	SYNE2
ENSG00000100558	PLEK2
ENSG00000100626	GALNT16
ENSG00000133943	C14orf159
ENSG00000188626	GOLGA8M
ENSG00000261480	GOLGA8M
ENSG00000137812	KNL1
ENSG00000051180	RAD51
ENSG00000092445	TYRO3
ENSG00000092470	WDR76
ENSG00000157470	FAM81A
ENSG00000166803	PCLAF
ENSG00000137834	SMAD6
ENSG00000260007	RP11-315D16.2
ENSG00000140525	FANCI
ENSG00000140534	TICRR
ENSG00000197299	BLM
ENSG00000162063	CCNF
ENSG00000127564	PKMYT1
ENSG00000213853	EMP2
ENSG00000175643	RMI2
ENSG00000246465	RP11-57A19.2
ENSG00000149926	FAM57B
ENSG00000213380	COG8
ENSG00000272617	COG8
ENSG00000196696	PDXDC2P
ENSG00000255185	PDXDC2P
ENSG00000261061	RP11-303E16.2
ENSG00000131153	GINS2
ENSG00000167513	CDT1
ENSG00000074370	ATP2A3
ENSG00000108551	RASD1
ENSG00000176208	ATAD5
ENSG00000270977	AC015849.16
ENSG00000271013	LRRC37A9P
ENSG00000012048	BRCA1
ENSG00000136492	BRIP1
ENSG00000167900	TK1
ENSG00000176890	TYMS
ENSG00000188985	DHFRP1
ENSG00000166845	C18orf54
ENSG00000167670	CHAF1A
ENSG00000167680	SEMA6B
ENSG00000276043	UHRF1
ENSG00000099785	MARCH2
ENSG00000161888	SPC24
ENSG00000197256	KANK2
ENSG00000104889	RNASEH2A
ENSG00000105011	ASF1B
ENSG00000104783	KCNN4
ENSG00000105486	LIG1
ENSG00000101003	GINS1
ENSG00000088305	DNMT3B
ENSG00000101412	E2F1
ENSG00000088367	EPB41L1
ENSG00000080839	RBL1
ENSG00000101057	MYBL2
ENSG00000064655	EYA2
ENSG00000159259	CHAF1B
ENSG00000160298	C21orf58
ENSG00000225255	LINC01297
ENSG00000237517	DGCR5
ENSG00000283406	DGCR5
ENSG00000093009	CDC45
ENSG00000215481	BCRP3
ENSG00000284128	BCRP3
ENSG00000223704	LINC01422
ENSG00000235271	LINC01422
ENSG00000100297	MCM5
ENSG00000166897	ELFN2
ENSG00000100092	SH3BP1
ENSG00000159958	TNFRSF13C
ENSG00000075218	GTSE1
ENSG00000002586	CD99
ENSG00000186871	ERCC6L
ENSG00000102384	CENPI
ENSG00000168939	SPRY3
ENSG00000124333	VAMP7
ENSG00000002586_PAR_Y	CD99
ENSG00000168939_PAR_Y	SPRY3
ENSG00000124333_PAR_Y	VAMP7

### Sheet: DAVID UP
Annotation Cluster 1		Enrichment Score: 3.26	P_Value	Benjamini
	UP_KW_BIOLOGICAL_PROCESS	Unfolded protein response	2.9e-08	2.1e-06
	GOTERM_CC_DIRECT	integral component of endoplasmic reticulum membrane	0.0092	0.27
	KEGG_PATHWAY	Parkinson disease	0.64	1
Annotation Cluster 2		Enrichment Score: 1.92	P_Value	Benjamini
	SMART	BRLZ	1.6e-05	0.0018
	UP_SEQ_FEATURE	DOMAIN:bZIP	1.8e-05	0.0089
	UP_SEQ_FEATURE	REGION:Basic motif	2e-05	0.0089
	UP_SEQ_FEATURE	REGION:Leucine-zipper	2.5e-05	0.0089
	INTERPRO	Basic-leucine zipper domain	2.5e-05	0.011
	UP_SEQ_FEATURE	DOMAIN:BZIP	0.0001	0.022
	GOTERM_BP_DIRECT	positive regulation of transcription from RNA polymerase II promoter in response to endoplasmic reticulum stress	0.00022	0.051
	GOTERM_CC_DIRECT	RNA polymerase II transcription factor complex	0.0015	0.11
	GOTERM_MF_DIRECT	transcription factor activity, sequence-specific DNA binding	0.013	0.79
	UP_KW_MOLECULAR_FUNCTION	Activator	0.019	1
	GOTERM_MF_DIRECT	transcription regulatory region sequence-specific DNA binding	0.039	1
	GOTERM_MF_DIRECT	transcriptional activator activity, RNA polymerase II transcription regulatory region sequence-specific binding	0.065	1
	GOTERM_MF_DIRECT	sequence-specific double-stranded DNA binding	0.068	1
	GOTERM_BP_DIRECT	positive regulation of transcription, DNA-templated	0.074	1
	GOTERM_BP_DIRECT	positive regulation of transcription from RNA polymerase II promoter	0.084	1
	GOTERM_CC_DIRECT	chromatin	0.086	0.8
	GOTERM_MF_DIRECT	protein heterodimerization activity	0.1	1
	GOTERM_MF_DIRECT	DNA binding	0.11	1
	GOTERM_MF_DIRECT	RNA polymerase II core promoter proximal region sequence-specific DNA binding	0.13	1
	GOTERM_MF_DIRECT	RNA polymerase II transcription factor activity, sequence-specific DNA binding	0.18	1
	UP_KW_MOLECULAR_FUNCTION	DNA-binding	0.28	1
	GOTERM_BP_DIRECT	regulation of transcription from RNA polymerase II promoter	0.33	1
	UP_KW_BIOLOGICAL_PROCESS	Transcription regulation	0.58	1
	UP_KW_BIOLOGICAL_PROCESS	Transcription	0.64	1
	GOTERM_MF_DIRECT	RNA polymerase II regulatory region sequence-specific DNA binding	0.73	1
	UP_KW_CELLULAR_COMPONENT	Nucleus	0.83	1
Annotation Cluster 3		Enrichment Score: 1.7	P_Value	Benjamini
	UP_SEQ_FEATURE	TRANSMEM:Helical; Anchor for type IV membrane protein	6.6e-05	0.018
	GOTERM_BP_DIRECT	ER to Golgi vesicle-mediated transport	0.051	1
	UP_SEQ_FEATURE	TOPO_DOM:Vesicular	0.061	1
	KEGG_PATHWAY	SNARE interactions in vesicular transport	0.061	1
	GOTERM_MF_DIRECT	SNAP receptor activity	0.062	1
	GOTERM_CC_DIRECT	SNARE complex	0.087	0.8
Annotation Cluster 4		Enrichment Score: 1.65	P_Value	Benjamini
	KEGG_PATHWAY	Ferroptosis	0.00013	0.014
	KEGG_PATHWAY	Mineral absorption	0.037	0.9
	GOTERM_BP_DIRECT	cellular iron ion homeostasis	0.14	1
	UP_KW_LIGAND	Iron	0.36	1
Annotation Cluster 5		Enrichment Score: 1.31	P_Value	Benjamini
	GOTERM_BP_DIRECT	mitophagy	0.01	0.69
	KEGG_PATHWAY	Autophagy - animal	0.016	0.7
	GOTERM_BP_DIRECT	autophagy	0.024	1
	UP_KW_BIOLOGICAL_PROCESS	Autophagy	0.043	0.48
	GOTERM_CC_DIRECT	pre-autophagosomal structure	0.044	0.56
	GOTERM_BP_DIRECT	cellular response to starvation	0.048	1
	GOTERM_BP_DIRECT	autophagosome assembly	0.17	1
	KEGG_PATHWAY	Shigellosis	0.59	1
Annotation Cluster 6		Enrichment Score: 1.26	P_Value	Benjamini
	UP_KW_BIOLOGICAL_PROCESS	Amino-acid transport	0.023	0.41
	GOTERM_CC_DIRECT	lateral plasma membrane	0.042	0.56
	GOTERM_CC_DIRECT	basolateral plasma membrane	0.045	0.56
	GOTERM_CC_DIRECT	apical plasma membrane	0.22	1
Annotation Cluster 7		Enrichment Score: 1.11	P_Value	Benjamini
	GOTERM_BP_DIRECT	xenobiotic metabolic process	0.034	1
	GOTERM_BP_DIRECT	circadian regulation of gene expression	0.037	1
	GOTERM_BP_DIRECT	intracellular receptor signaling pathway	0.048	1
	GOTERM_MF_DIRECT	RNA polymerase II transcription factor activity, ligand-activated sequence-specific DNA binding	0.11	1
	KEGG_PATHWAY	Th17 cell differentiation	0.15	1
	UP_KW_BIOLOGICAL_PROCESS	Biological rhythms	0.24	1
Annotation Cluster 8		Enrichment Score: 1.06	P_Value	Benjamini
	SMART	ZnF_U1	0.038	1
	INTERPRO	Zinc finger, U1-type	0.039	1
	GOTERM_MF_DIRECT	nucleic acid binding	0.45	1
Annotation Cluster 9		Enrichment Score: 0.97	P_Value	Benjamini
	GOTERM_BP_DIRECT	xenobiotic metabolic process	0.034	1
	KEGG_PATHWAY	Chemical carcinogenesis - reactive oxygen species	0.14	1
	KEGG_PATHWAY	Chemical carcinogenesis - receptor activation	0.26	1
Annotation Cluster 10		Enrichment Score: 0.97	P_Value	Benjamini
	KEGG_PATHWAY	Apoptosis	0.0063	0.46
	KEGG_PATHWAY	Lipid and atherosclerosis	0.016	0.7
	KEGG_PATHWAY	Amyotrophic lateral sclerosis	0.034	0.9
	KEGG_PATHWAY	Pathways of neurodegeneration - multiple diseases	0.13	1
	KEGG_PATHWAY	Non-alcoholic fatty liver disease	0.29	1
	KEGG_PATHWAY	Prion disease	0.43	1
	KEGG_PATHWAY	Alzheimer disease	0.51	1
	KEGG_PATHWAY	Parkinson disease	0.64	1
Annotation Cluster 11		Enrichment Score: 0.82	P_Value	Benjamini
	GOTERM_CC_DIRECT	integral component of membrane	0.094	0.82
	UP_KW_CELLULAR_COMPONENT	Membrane	0.12	0.6
	UP_KW_DOMAIN	Transmembrane helix	0.16	0.79
	UP_KW_DOMAIN	Transmembrane	0.19	0.79
	UP_SEQ_FEATURE	TRANSMEM:Helical	0.19	1
	UP_SEQ_FEATURE	TOPO_DOM:Cytoplasmic	0.2	1
Annotation Cluster 12		Enrichment Score: 0.76	P_Value	Benjamini
	UP_KW_MOLECULAR_FUNCTION	Growth factor	0.052	1
	GOTERM_BP_DIRECT	positive regulation of peptidyl-tyrosine phosphorylation	0.076	1
	GOTERM_MF_DIRECT	growth factor activity	0.096	1
	GOTERM_MF_DIRECT	cytokine activity	0.14	1
	UP_SEQ_FEATURE	DISULFID:Interchain	0.28	1
	GOTERM_BP_DIRECT	positive regulation of MAPK cascade	0.53	1
	GOTERM_BP_DIRECT	positive regulation of protein kinase B signaling	0.57	1
Annotation Cluster 13		Enrichment Score: 0.74	P_Value	Benjamini
	GOTERM_MF_DIRECT	zinc ion binding	0.023	0.89
	UP_KW_DOMAIN	Zinc-finger	0.19	0.79
	UP_KW_LIGAND	Metal-binding	0.4	1
	UP_KW_LIGAND	Zinc	0.6	1
Annotation Cluster 14		Enrichment Score: 0.73	P_Value	Benjamini
	GOTERM_MF_DIRECT	guanyl-nucleotide exchange factor activity	0.099	1
	GOTERM_BP_DIRECT	regulation of small GTPase mediated signal transduction	0.13	1
	SMART	PH	0.14	1
	INTERPRO	Pleckstrin homology domain	0.16	1
	UP_SEQ_FEATURE	DOMAIN:DH	0.16	1
	SMART	RhoGEF	0.16	1
	INTERPRO	Dbl homology (DH) domain	0.17	1
	UP_KW_MOLECULAR_FUNCTION	Guanine-nucleotide releasing factor	0.25	1
	UP_SEQ_FEATURE	DOMAIN:PH	0.31	1
	INTERPRO	Pleckstrin homology-like domain	0.5	1
Annotation Cluster 15		Enrichment Score: 0.66	P_Value	Benjamini
	UP_KW_MOLECULAR_FUNCTION	Host cell receptor for virus entry	0.18	1
	GOTERM_MF_DIRECT	virus receptor activity	0.2	1
	GOTERM_BP_DIRECT	viral entry into host cell	0.29	1
Annotation Cluster 16		Enrichment Score: 0.66	P_Value	Benjamini
	KEGG_PATHWAY	Choline metabolism in cancer	0.12	1
	KEGG_PATHWAY	Phospholipase D signaling pathway	0.27	1
	KEGG_PATHWAY	Fc gamma R-mediated phagocytosis	0.33	1
Annotation Cluster 17		Enrichment Score: 0.63	P_Value	Benjamini
	GOTERM_MF_DIRECT	cytokine activity	0.14	1
	KEGG_PATHWAY	Cytokine-cytokine receptor interaction	0.16	1
	UP_KW_MOLECULAR_FUNCTION	Cytokine	0.61	1
Annotation Cluster 18		Enrichment Score: 0.58	P_Value	Benjamini
	UP_KW_CELLULAR_COMPONENT	Microtubule	0.091	0.55
	GOTERM_CC_DIRECT	microtubule	0.11	0.91
	GOTERM_MF_DIRECT	microtubule binding	0.31	1
	GOTERM_BP_DIRECT	microtubule cytoskeleton organization	0.44	1
	UP_KW_CELLULAR_COMPONENT	Cytoskeleton	0.87	1
Annotation Cluster 19		Enrichment Score: 0.58	P_Value	Benjamini
	KEGG_PATHWAY	Transcriptional misregulation in cancer	0.087	1
	KEGG_PATHWAY	Cellular senescence	0.3	1
	KEGG_PATHWAY	Epstein-Barr virus infection	0.71	1
Annotation Cluster 20		Enrichment Score: 0.57	P_Value	Benjamini
	GOTERM_BP_DIRECT	negative regulation of transcription from RNA polymerase II promoter	0.1	1
	UP_KW_MOLECULAR_FUNCTION	Repressor	0.35	1
	GOTERM_BP_DIRECT	negative regulation of transcription, DNA-templated	0.57	1
Annotation Cluster 21		Enrichment Score: 0.56	P_Value	Benjamini
	KEGG_PATHWAY	Chemical carcinogenesis - reactive oxygen species	0.14	1
	GOTERM_MF_DIRECT	heme binding	0.22	1
	UP_SEQ_FEATURE	BINDING:axial binding residue	0.32	1
	UP_KW_LIGAND	Iron	0.36	1
	UP_KW_LIGAND	Heme	0.47	1
Annotation Cluster 22		Enrichment Score: 0.54	P_Value	Benjamini
	UP_KW_PTM	Ubl conjugation	0.14	0.88
	UP_KW_PTM	Isopeptide bond	0.33	1
	UP_SEQ_FEATURE	CROSSLNK:Glycyl lysine isopeptide (Lys-Gly) (interchain with G-Cter in SUMO2)	0.51	1
Annotation Cluster 23		Enrichment Score: 0.51	P_Value	Benjamini
	KEGG_PATHWAY	Chemical carcinogenesis - reactive oxygen species	0.14	1
	GOTERM_BP_DIRECT	positive regulation of angiogenesis	0.24	1
	KEGG_PATHWAY	MicroRNAs in cancer	0.9	1
Annotation Cluster 24		Enrichment Score: 0.5	P_Value	Benjamini
	UP_KW_BIOLOGICAL_PROCESS	Translation regulation	0.02	0.41
	UP_SEQ_FEATURE	DOMAIN:RRM 1	0.29	1
	UP_SEQ_FEATURE	DOMAIN:RRM 2	0.29	1
	UP_SEQ_FEATURE	DOMAIN:RRM	0.43	1
	UP_KW_MOLECULAR_FUNCTION	RNA-binding	0.54	1
	INTERPRO	Nucleotide-binding, alpha-beta plait	0.55	1
	SMART	RRM	0.67	1
	INTERPRO	RNA recognition motif domain	0.71	1
Annotation Cluster 25		Enrichment Score: 0.49	P_Value	Benjamini
	GOTERM_CC_DIRECT	postsynaptic density	0.052	0.59
	GOTERM_CC_DIRECT	synapse	0.29	1
	GOTERM_CC_DIRECT	dendrite	0.3	1
	GOTERM_CC_DIRECT	growth cone	0.42	1
	GOTERM_CC_DIRECT	dendritic spine	0.49	1
	UP_SEQ_FEATURE	COMPBIAS:Basic residues	0.57	1
	UP_KW_CELLULAR_COMPONENT	Synapse	0.66	1
Annotation Cluster 26		Enrichment Score: 0.43	P_Value	Benjamini
	UP_KW_MOLECULAR_FUNCTION	Heparin-binding	0.26	1
	GOTERM_MF_DIRECT	heparin binding	0.28	1
	GOTERM_BP_DIRECT	positive regulation of cell proliferation	0.49	1
	GOTERM_BP_DIRECT	positive regulation of cell migration	0.51	1
Annotation Cluster 27		Enrichment Score: 0.42	P_Value	Benjamini
	UP_SEQ_FEATURE	DOMAIN:bHLH	0.32	1
	SMART	HLH	0.33	1
	INTERPRO	Myc-type, basic helix-loop-helix (bHLH) domain	0.34	1
	GOTERM_MF_DIRECT	protein dimerization activity	0.58	1
Annotation Cluster 28		Enrichment Score: 0.3	P_Value	Benjamini
	GOTERM_MF_DIRECT	GTPase activity	0.33	1
	GOTERM_MF_DIRECT	GTP binding	0.61	1
	UP_KW_LIGAND	GTP-binding	0.62	1
Annotation Cluster 29		Enrichment Score: 0.3	P_Value	Benjamini
	GOTERM_BP_DIRECT	innate immune response	0.48	1
	UP_KW_BIOLOGICAL_PROCESS	Immunity	0.51	1
	UP_KW_BIOLOGICAL_PROCESS	Innate immunity	0.53	1
Annotation Cluster 30		Enrichment Score: 0.3	P_Value	Benjamini
	INTERPRO	WD40/YVTN repeat-like-containing domain	0.32	1
	UP_SEQ_FEATURE	REPEAT:WD 6	0.48	1
	UP_SEQ_FEATURE	REPEAT:WD 5	0.49	1
	UP_SEQ_FEATURE	REPEAT:WD 4	0.5	1
	UP_SEQ_FEATURE	REPEAT:WD 3	0.51	1
	UP_SEQ_FEATURE	REPEAT:WD 1	0.52	1
	UP_SEQ_FEATURE	REPEAT:WD 2	0.52	1
	SMART	WD40	0.54	1
	INTERPRO	WD40 repeat	0.56	1
	UP_KW_DOMAIN	WD repeat	0.56	1
	UP_SEQ_FEATURE	REPEAT:WD 7	0.61	1
Annotation Cluster 31		Enrichment Score: 0.29	P_Value	Benjamini
	INTERPRO	Tetratricopeptide repeat	0.43	1
	UP_SEQ_FEATURE	REPEAT:TPR 1	0.48	1
	UP_SEQ_FEATURE	REPEAT:TPR 2	0.48	1
	UP_KW_DOMAIN	TPR repeat	0.53	1
	INTERPRO	Tetratricopeptide-like helical	0.69	1
Annotation Cluster 32		Enrichment Score: 0.26	P_Value	Benjamini
	UP_SEQ_FEATURE	DOMAIN:BTB	0.52	1
	SMART	BTB	0.55	1
	INTERPRO	BTB/POZ-like	0.57	1
	INTERPRO	BTB/POZ fold	0.59	1
Annotation Cluster 33		Enrichment Score: 0.23	P_Value	Benjamini
	KEGG_PATHWAY	Fluid shear stress and atherosclerosis	0.24	1
	UP_KW_BIOLOGICAL_PROCESS	Differentiation	0.9	1
	GOTERM_BP_DIRECT	cell differentiation	0.94	1
Annotation Cluster 34		Enrichment Score: 0.19	P_Value	Benjamini
	GOTERM_BP_DIRECT	protein autophosphorylation	0.29	1
	GOTERM_BP_DIRECT	protein phosphorylation	0.48	1
	UP_SEQ_FEATURE	ACT_SITE:Proton acceptor	0.51	1
	GOTERM_MF_DIRECT	ATP binding	0.54	1
	UP_KW_MOLECULAR_FUNCTION	Kinase	0.56	1
	UP_SEQ_FEATURE	DOMAIN:Protein kinase	0.58	1
	INTERPRO	Protein kinase, catalytic domain	0.6	1
	INTERPRO	Protein kinase-like domain	0.68	1
	GOTERM_MF_DIRECT	protein serine/threonine/tyrosine kinase activity	0.68	1
	SMART	S_TKc	0.73	1
	UP_KW_LIGAND	Nucleotide-binding	0.75	1
	INTERPRO	Protein kinase, ATP binding site	0.78	1
	UP_KW_LIGAND	ATP-binding	0.78	1
	GOTERM_MF_DIRECT	protein serine/threonine kinase activity	0.79	1
	INTERPRO	Serine/threonine-protein kinase, active site	0.85	1
	GOTERM_MF_DIRECT	protein kinase activity	0.91	1
	UP_KW_MOLECULAR_FUNCTION	Serine/threonine-protein kinase	0.93	1
Annotation Cluster 35		Enrichment Score: 0.17	P_Value	Benjamini
	UP_SEQ_FEATURE	DOMAIN:SH3	0.64	1
	UP_KW_DOMAIN	SH3 domain	0.68	1
	INTERPRO	Src homology-3 domain	0.69	1
Annotation Cluster 36		Enrichment Score: 0.14	P_Value	Benjamini
	GOTERM_MF_DIRECT	ubiquitin protein ligase activity	0.51	1
	INTERPRO	Zinc finger, RING-type	0.84	1
	INTERPRO	Zinc finger, RING/FYVE/PHD-type	0.89	1
Annotation Cluster 37		Enrichment Score: 0.14	P_Value	Benjamini
	GOTERM_CC_DIRECT	mitochondrial matrix	0.57	1
	UP_SEQ_FEATURE	TRANSIT:Mitochondrion	0.81	1
	UP_KW_DOMAIN	Transit peptide	0.84	1
Annotation Cluster 38		Enrichment Score: 0.12	P_Value	Benjamini
	UP_SEQ_FEATURE	DOMAIN:C2H2-type	0.32	1
	INTERPRO	Zinc finger C2H2-type/integrase DNA-binding domain	0.76	1
	SMART	ZnF_C2H2	0.82	1
	UP_SEQ_FEATURE	ZN_FING:C2H2-type 3	0.9	1
	UP_SEQ_FEATURE	ZN_FING:C2H2-type 1	0.92	1
	UP_SEQ_FEATURE	ZN_FING:C2H2-type 2	0.95	1
	UP_SEQ_FEATURE	ZN_FING:C2H2-type 5	0.98	1
Annotation Cluster 39		Enrichment Score: 0.1	P_Value	Benjamini
	GOTERM_CC_DIRECT	extracellular space	0.69	1
	GOTERM_CC_DIRECT	extracellular region	0.77	1
	UP_KW_CELLULAR_COMPONENT	Secreted	0.97	1
Annotation Cluster 40		Enrichment Score: 0.08	P_Value	Benjamini
	UP_SEQ_FEATURE	CARBOHYD:N-linked (GlcNAc...) asparagine	0.61	1
	UP_KW_PTM	Glycoprotein	0.72	1
	UP_KW_DOMAIN	Signal	0.92	1
	UP_KW_CELLULAR_COMPONENT	Secreted	0.97	1
	UP_KW_PTM	Disulfide bond	0.98	1
Annotation Cluster 41		Enrichment Score: 0	P_Value	Benjamini
	UP_SEQ_FEATURE	TRANSMEM:Helical; Name=6	1	1
	UP_SEQ_FEATURE	TRANSMEM:Helical; Name=5	1	1
	UP_SEQ_FEATURE	TRANSMEM:Helical; Name=3	1	1
	UP_SEQ_FEATURE	TRANSMEM:Helical; Name=4	1	1
	UP_SEQ_FEATURE	TRANSMEM:Helical; Name=1	1	1
	UP_SEQ_FEATURE	TRANSMEM:Helical; Name=2	1	1

### Sheet: DAVID DOWN
Annotation Cluster 1		Enrichment Score: 17.54	P_Value	Benjamini
	GOTERM_BP_DIRECT	DNA repair	9.1e-22	4.2e-19
	UP_KW_BIOLOGICAL_PROCESS	DNA damage	1.7e-17	2.8e-16
	UP_KW_BIOLOGICAL_PROCESS	DNA repair	1.5e-15	1.8e-14
Annotation Cluster 2		Enrichment Score: 15.17	P_Value	Benjamini
	GOTERM_CC_DIRECT	nucleoplasm	1.5e-17	2e-15
	UP_KW_CELLULAR_COMPONENT	Nucleus	4.1e-15	1.3e-13
	GOTERM_CC_DIRECT	nucleus	5e-15	4.3e-13
Annotation Cluster 3		Enrichment Score: 11.16	P_Value	Benjamini
	GOTERM_BP_DIRECT	DNA replication	2.5e-28	2.4e-25
	UP_KW_BIOLOGICAL_PROCESS	DNA replication	7.3e-26	3.5e-24
	GOTERM_BP_DIRECT	DNA unwinding involved in DNA replication	3.2e-20	1e-17
	KEGG_PATHWAY	Cell cycle	5.2e-18	8.6e-16
	GOTERM_CC_DIRECT	CMG complex	5.7e-18	1.5e-15
	KEGG_PATHWAY	DNA replication	1.6e-16	1.3e-14
	GOTERM_BP_DIRECT	double-strand break repair via break-induced replication	7.6e-15	1.8e-12
	GOTERM_BP_DIRECT	DNA replication initiation	1.1e-14	2e-12
	GOTERM_MF_DIRECT	single-stranded DNA-dependent ATP-dependent DNA helicase activity	2.2e-12	3.6e-10
	GOTERM_MF_DIRECT	DNA helicase activity	2.7e-12	3.6e-10
	GOTERM_BP_DIRECT	regulation of DNA-dependent DNA replication initiation	6.7e-12	8.9e-10
	GOTERM_CC_DIRECT	chromosome	3.3e-11	2.2e-09
	BIOCARTA	CDK Regulation of DNA Replication	7.5e-11	2.7e-09
	GOTERM_CC_DIRECT	chromosome, telomeric region	1.4e-10	7.1e-09
	INTERPRO	Mini-chromosome maintenance, conserved site	1.9e-10	7e-08
	GOTERM_CC_DIRECT	MCM complex	1.7e-09	7.2e-08
	GOTERM_MF_DIRECT	single-stranded DNA binding	2.9e-09	2.1e-07
	UP_SEQ_FEATURE	DOMAIN:MCM	3.6e-09	3.7e-06
	INTERPRO	Mini-chromosome maintenance, DNA-dependent ATPase	3.9e-09	7.3e-07
	UP_KW_MOLECULAR_FUNCTION	Helicase	6.2e-09	3.3e-07
	SMART	MCM	6.4e-09	6.7e-07
	UP_SEQ_FEATURE	MOTIF:Arginine finger	1.9e-08	9.7e-06
	INTERPRO	Nucleic acid-binding, OB-fold	4.5e-05	0.0034
	UP_SEQ_FEATURE	DOMAIN:MCM N-terminal	0.00019	0.032
	UP_SEQ_FEATURE	DOMAIN:MCM OB	0.00019	0.032
	GOTERM_BP_DIRECT	mitotic DNA replication initiation	0.00064	0.023
	GOTERM_BP_DIRECT	DNA strand elongation involved in DNA replication	0.0018	0.057
Annotation Cluster 4		Enrichment Score: 6.33	P_Value	Benjamini
	UP_KW_BIOLOGICAL_PROCESS	Cell cycle	1.8e-21	4.4e-20
	GOTERM_BP_DIRECT	cell division	4.2e-10	4.9e-08
	UP_KW_BIOLOGICAL_PROCESS	Cell division	1.2e-06	1.1e-05
	UP_KW_BIOLOGICAL_PROCESS	Mitosis	7.7e-06	6.2e-05
	UP_KW_CELLULAR_COMPONENT	Kinetochore	3.2e-05	0.00033
	UP_KW_CELLULAR_COMPONENT	Centromere	4.2e-05	0.00033
	GOTERM_BP_DIRECT	mitotic spindle assembly checkpoint	0.00013	0.0072
	GOTERM_BP_DIRECT	chromosome segregation	0.00013	0.0072
	GOTERM_CC_DIRECT	kinetochore	0.00033	0.0095
	GOTERM_BP_DIRECT	attachment of spindle microtubules to kinetochore	0.0092	0.18
Annotation Cluster 5		Enrichment Score: 6.09	P_Value	Benjamini
	GOTERM_MF_DIRECT	DNA helicase activity	2.7e-12	3.6e-10
	GOTERM_CC_DIRECT	chromosome, telomeric region	1.4e-10	7.1e-09
	UP_KW_MOLECULAR_FUNCTION	Helicase	6.2e-09	3.3e-07
	GOTERM_MF_DIRECT	ATPase activity	1.8e-07	9.3e-06
	INTERPRO	P-loop containing nucleoside triphosphate hydrolase	1.4e-05	0.0018
	GOTERM_MF_DIRECT	ATP binding	2.6e-05	0.00075
	UP_KW_LIGAND	ATP-binding	0.00011	0.0021
	UP_KW_LIGAND	Nucleotide-binding	0.00033	0.003
	UP_KW_MOLECULAR_FUNCTION	Hydrolase	0.026	0.34
Annotation Cluster 6		Enrichment Score: 4.33	P_Value	Benjamini
	GOTERM_BP_DIRECT	double-strand break repair via homologous recombination	9.5e-09	9.9e-07
	UP_KW_BIOLOGICAL_PROCESS	DNA recombination	0.0025	0.017
	GOTERM_BP_DIRECT	cellular response to ionizing radiation	0.0045	0.1
Annotation Cluster 7		Enrichment Score: 4.25	P_Value	Benjamini
	GOTERM_MF_DIRECT	DNA helicase activity	2.7e-12	3.6e-10
	UP_KW_MOLECULAR_FUNCTION	Helicase	6.2e-09	3.3e-07
	GOTERM_MF_DIRECT	helicase activity	7e-06	0.00025
	GOTERM_BP_DIRECT	DNA duplex unwinding	9.1e-06	0.00065
	UP_SEQ_FEATURE	MOTIF:DEAH box	3.8e-05	0.0098
	INTERPRO	Helicase, superfamily 1/2, ATP-binding domain	0.00029	0.016
	UP_SEQ_FEATURE	DOMAIN:Helicase ATP-binding	0.00037	0.051
	SMART	DEXDc	0.00047	0.016
	INTERPRO	Helicase, C-terminal	0.0018	0.075
	UP_SEQ_FEATURE	DOMAIN:Helicase C-terminal	0.0018	0.19
	SMART	HELICc	0.0028	0.059
	INTERPRO	SNF2-related	0.029	0.49
	INTERPRO	DNA/RNA helicase, DEAD/DEAH box type, N-terminal	0.1	1
Annotation Cluster 8		Enrichment Score: 3.67	P_Value	Benjamini
	GOTERM_MF_DIRECT	ATPase activity	1.8e-07	9.3e-06
	INTERPRO	AAA+ ATPase domain	0.00092	0.043
	SMART	AAA	0.0015	0.04
	INTERPRO	ATPase, AAA-type, core	0.0085	0.32
Annotation Cluster 9		Enrichment Score: 3.64	P_Value	Benjamini
	KEGG_PATHWAY	Fanconi anemia pathway	9.1e-06	0.0005
	KEGG_PATHWAY	Homologous recombination	3.4e-05	0.0014
	GOTERM_BP_DIRECT	DNA recombination	7.2e-05	0.0045
	GOTERM_BP_DIRECT	cellular response to ionizing radiation	0.0045	0.1
	GOTERM_CC_DIRECT	lateral element	0.0062	0.092
Annotation Cluster 10		Enrichment Score: 3.41	P_Value	Benjamini
	GOTERM_BP_DIRECT	positive regulation of DNA-directed DNA polymerase activity	0.00014	0.0073
	GOTERM_CC_DIRECT	GINS complex	0.00062	0.016
	GOTERM_BP_DIRECT	positive regulation of DNA primase activity	0.00064	0.023
Annotation Cluster 11		Enrichment Score: 3.24	P_Value	Benjamini
	UP_KW_PTM	Ubl conjugation	9.8e-05	0.00056
	UP_KW_PTM	Isopeptide bond	0.00074	0.0026
	UP_SEQ_FEATURE	CROSSLNK:Glycyl lysine isopeptide (Lys-Gly) (interchain with G-Cter in SUMO2)	0.0027	0.23
Annotation Cluster 12		Enrichment Score: 3.11	P_Value	Benjamini
	UP_KW_DISEASE	Fanconi anemia	7.2e-06	0.00027
	KEGG_PATHWAY	Fanconi anemia pathway	9.1e-06	0.0005
	GOTERM_MF_DIRECT	DNA polymerase binding	0.00078	0.019
	GOTERM_BP_DIRECT	double-strand break repair involved in meiotic recombination	0.0034	0.088
	GOTERM_BP_DIRECT	interstrand cross-link repair	0.0039	0.093
	GOTERM_CC_DIRECT	DNA repair complex	0.0047	0.086
	BIOCARTA	Role of BRCA1, BRCA2 and ATR in Cancer Susceptibility	0.05	0.36
Annotation Cluster 13		Enrichment Score: 2.85	P_Value	Benjamini
	GOTERM_BP_DIRECT	DNA-dependent DNA replication	0.0002	0.0094
	KEGG_PATHWAY	Base excision repair	0.00068	0.019
	KEGG_PATHWAY	Nucleotide excision repair	0.02	0.3
Annotation Cluster 14		Enrichment Score: 2.6	P_Value	Benjamini
	KEGG_PATHWAY	Homologous recombination	3.4e-05	0.0014
	GOTERM_BP_DIRECT	response to X-ray	0.011	0.21
	GOTERM_MF_DIRECT	DNA-dependent ATPase activity	0.042	0.39
Annotation Cluster 15		Enrichment Score: 1.74	P_Value	Benjamini
	GOTERM_CC_DIRECT	nuclear membrane	0.0053	0.091
	GOTERM_CC_DIRECT	nuclear envelope	0.0068	0.092
	UP_SEQ_FEATURE	TOPO_DOM:Perinuclear space	0.0098	0.39
	GOTERM_MF_DIRECT	actin filament binding	0.31	1
Annotation Cluster 16		Enrichment Score: 1.64	P_Value	Benjamini
	GOTERM_BP_DIRECT	regulation of cell cycle	0.0064	0.13
	INTERPRO	Cyclin-like	0.041	0.59
	SMART	CYCLIN	0.045	0.53
Annotation Cluster 17		Enrichment Score: 1.35	P_Value	Benjamini
	INTERPRO	E2F Family	2.8e-05	0.0026
	GOTERM_CC_DIRECT	chromatin	8e-05	0.0026
	INTERPRO	Transcription factor E2F/dimerisation partner (TDP)	8.1e-05	0.005
	SMART	SM01372	0.00011	0.0057
	GOTERM_MF_DIRECT	core promoter proximal region sequence-specific DNA binding	0.0016	0.035
	UP_KW_MOLECULAR_FUNCTION	Activator	0.056	0.6
	GOTERM_CC_DIRECT	RNA polymerase II transcription factor complex	0.077	0.44
	GOTERM_MF_DIRECT	sequence-specific double-stranded DNA binding	0.32	1
	GOTERM_MF_DIRECT	transcription factor activity, sequence-specific DNA binding	0.41	1
	GOTERM_MF_DIRECT	sequence-specific DNA binding	0.55	1
	GOTERM_MF_DIRECT	transcriptional activator activity, RNA polymerase II transcription regulatory region sequence-specific binding	0.57	1
	GOTERM_MF_DIRECT	RNA polymerase II regulatory region sequence-specific DNA binding	0.58	1
	UP_KW_BIOLOGICAL_PROCESS	Transcription regulation	0.59	1
	UP_KW_BIOLOGICAL_PROCESS	Transcription	0.65	1
	GOTERM_BP_DIRECT	positive regulation of transcription from RNA polymerase II promoter	0.68	1
	GOTERM_BP_DIRECT	regulation of transcription from RNA polymerase II promoter	0.76	1
	GOTERM_MF_DIRECT	RNA polymerase II core promoter proximal region sequence-specific DNA binding	0.81	1
	GOTERM_MF_DIRECT	RNA polymerase II transcription factor activity, sequence-specific DNA binding	0.85	1
Annotation Cluster 18		Enrichment Score: 1.32	P_Value	Benjamini
	KEGG_PATHWAY	Cellular senescence	0.00055	0.018
	GOTERM_BP_DIRECT	G1/S transition of mitotic cell cycle	0.0024	0.072
	KEGG_PATHWAY	Human T-cell leukemia virus 1 infection	0.0042	0.097
	BIOCARTA	Cyclins and Cell Cycle Regulation	0.0074	0.13
	BIOCARTA	Cell Cycle	0.012	0.15
	KEGG_PATHWAY	Gastric cancer	0.048	0.53
	KEGG_PATHWAY	Small cell lung cancer	0.053	0.53
	KEGG_PATHWAY	Cushing syndrome	0.054	0.53
	KEGG_PATHWAY	Prostate cancer	0.06	0.55
	KEGG_PATHWAY	MicroRNAs in cancer	0.065	0.57
	KEGG_PATHWAY	Pathways in cancer	0.11	0.95
	KEGG_PATHWAY	Hepatitis B	0.19	1
	KEGG_PATHWAY	Human papillomavirus infection	0.19	1
	KEGG_PATHWAY	Epstein-Barr virus infection	0.28	1
	KEGG_PATHWAY	Hepatitis C	0.43	1
	KEGG_PATHWAY	Hepatocellular carcinoma	0.46	1
	KEGG_PATHWAY	Viral carcinogenesis	0.56	1
Annotation Cluster 19		Enrichment Score: 1.14	P_Value	Benjamini
	KEGG_PATHWAY	Cellular senescence	0.00055	0.018
	KEGG_PATHWAY	Glioma	0.15	1
	KEGG_PATHWAY	Kaposi sarcoma-associated herpesvirus infection	0.54	1
	KEGG_PATHWAY	Human cytomegalovirus infection	0.62	1
Annotation Cluster 20		Enrichment Score: 0.99	P_Value	Benjamini
	KEGG_PATHWAY	Pyrimidine metabolism	0.016	0.3
	KEGG_PATHWAY	Nucleotide metabolism	0.043	0.53
	KEGG_PATHWAY	Drug metabolism - other enzymes	0.17	1
	KEGG_PATHWAY	Metabolic pathways	0.92	1
Annotation Cluster 21		Enrichment Score: 0.99	P_Value	Benjamini
	GOTERM_BP_DIRECT	mitotic cell cycle	0.00028	0.012
	GOTERM_BP_DIRECT	microtubule-based process	0.0036	0.088
	UP_SEQ_FEATURE	DOMAIN:Tubulin/FtsZ 2-layer sandwich	0.013	0.39
	UP_SEQ_FEATURE	DOMAIN:Tubulin/FtsZ GTPase	0.017	0.4
	INTERPRO	Tubulin/FtsZ, 2-layer sandwich domain	0.02	0.48
	INTERPRO	Tubulin, C-terminal	0.02	0.48
	INTERPRO	Tubulin/FtsZ, C-terminal	0.021	0.48
	INTERPRO	Tubulin, conserved site	0.021	0.48
	SMART	SM00865	0.023	0.39
	INTERPRO	Tubulin	0.023	0.48
	INTERPRO	Tubulin/FtsZ, GTPase domain	0.023	0.48
	SMART	SM00864	0.028	0.41
	GOTERM_MF_DIRECT	structural constituent of cytoskeleton	0.063	0.51
	GOTERM_MF_DIRECT	structural molecule activity	0.081	0.55
	KEGG_PATHWAY	Phagosome	0.16	1
	KEGG_PATHWAY	Gap junction	0.19	1
	GOTERM_CC_DIRECT	microtubule cytoskeleton	0.21	0.94
	KEGG_PATHWAY	Prion disease	0.24	1
	GOTERM_BP_DIRECT	microtubule cytoskeleton organization	0.33	1
	GOTERM_MF_DIRECT	GTPase activity	0.36	1
	KEGG_PATHWAY	Parkinson disease	0.44	1
	KEGG_PATHWAY	Alzheimer disease	0.47	1
	UP_KW_CELLULAR_COMPONENT	Microtubule	0.48	1
	KEGG_PATHWAY	Motor proteins	0.53	1
	KEGG_PATHWAY	Pathogenic Escherichia coli infection	0.55	1
	KEGG_PATHWAY	Pathways of neurodegeneration - multiple diseases	0.65	1
	KEGG_PATHWAY	Amyotrophic lateral sclerosis	0.66	1
	GOTERM_MF_DIRECT	GTP binding	0.66	1
	KEGG_PATHWAY	Salmonella infection	0.67	1
	UP_KW_LIGAND	GTP-binding	0.73	1
	GOTERM_CC_DIRECT	microtubule	0.75	1
	KEGG_PATHWAY	Huntington disease	0.78	1
Annotation Cluster 22		Enrichment Score: 0.92	P_Value	Benjamini
	GOTERM_MF_DIRECT	4 iron, 4 sulfur cluster binding	0.056	0.47
	UP_KW_LIGAND	4Fe-4S	0.061	0.28
	UP_KW_LIGAND	Iron-sulfur	0.14	0.51
	UP_KW_LIGAND	Iron	0.45	1
Annotation Cluster 23		Enrichment Score: 0.73	P_Value	Benjamini
	INTERPRO	Zinc finger, FYVE/PHD-type	0.1	1
	INTERPRO	Zinc finger, PHD-type	0.17	1
	SMART	PHD	0.2	1
	INTERPRO	Zinc finger, RING/FYVE/PHD-type	0.36	1
Annotation Cluster 24		Enrichment Score: 0.73	P_Value	Benjamini
	UP_KW_DOMAIN	Zinc-finger	0.057	0.52
	GOTERM_MF_DIRECT	metal ion binding	0.097	0.61
	GOTERM_MF_DIRECT	zinc ion binding	0.21	1
	UP_KW_LIGAND	Metal-binding	0.32	0.82
	UP_KW_LIGAND	Zinc	0.64	1
Annotation Cluster 25		Enrichment Score: 0.43	P_Value	Benjamini
	GOTERM_MF_DIRECT	transmembrane receptor protein tyrosine kinase activity	0.074	0.53
	GOTERM_BP_DIRECT	positive regulation of kinase activity	0.12	0.95
	INTERPRO	Tyrosine-protein kinase, catalytic domain	0.16	1
	INTERPRO	Tyrosine-protein kinase, active site	0.19	1
	SMART	TyrKc	0.19	1
	INTERPRO	Protein kinase, ATP binding site	0.21	1
	GOTERM_MF_DIRECT	protein tyrosine kinase activity	0.25	1
	UP_KW_MOLECULAR_FUNCTION	Tyrosine-protein kinase	0.28	1
	GOTERM_BP_DIRECT	transmembrane receptor protein tyrosine kinase signaling pathway	0.3	1
	GOTERM_MF_DIRECT	protein serine/threonine/tyrosine kinase activity	0.31	1
	GOTERM_BP_DIRECT	multicellular organism development	0.33	1
	INTERPRO	Serine-threonine/tyrosine-protein kinase catalytic domain	0.33	1
	UP_SEQ_FEATURE	DOMAIN:Protein kinase	0.37	1
	INTERPRO	Protein kinase, catalytic domain	0.38	1
	UP_KW_MOLECULAR_FUNCTION	Kinase	0.38	1
	UP_SEQ_FEATURE	ACT_SITE:Proton acceptor	0.39	1
	KEGG_PATHWAY	PI3K-Akt signaling pathway	0.42	1
	INTERPRO	Protein kinase-like domain	0.45	1
	GOTERM_CC_DIRECT	receptor complex	0.54	1
	GOTERM_MF_DIRECT	protein kinase activity	0.62	1
	GOTERM_BP_DIRECT	protein phosphorylation	0.7	1
	INTERPRO	Serine/threonine-protein kinase, active site	0.73	1
	SMART	S_TKc	0.85	1
	GOTERM_MF_DIRECT	protein serine/threonine kinase activity	0.85	1
	UP_KW_MOLECULAR_FUNCTION	Serine/threonine-protein kinase	0.88	1
	GOTERM_CC_DIRECT	integral component of plasma membrane	1	1
	UP_KW_MOLECULAR_FUNCTION	Receptor	1	1
Annotation Cluster 26		Enrichment Score: 0.33	P_Value	Benjamini
	GOTERM_MF_DIRECT	zinc ion binding	0.21	1
	GOTERM_MF_DIRECT	ubiquitin-protein transferase activity	0.35	1
	INTERPRO	Zinc finger, RING/FYVE/PHD-type	0.36	1
	INTERPRO	Zinc finger, RING-type	0.46	1
	UP_SEQ_FEATURE	DOMAIN:RING-type	0.52	1
	GOTERM_MF_DIRECT	ubiquitin protein ligase activity	0.57	1
	GOTERM_BP_DIRECT	protein ubiquitination	0.77	1
	UP_KW_BIOLOGICAL_PROCESS	Ubl conjugation pathway	0.78	1
Annotation Cluster 27		Enrichment Score: 0.3	P_Value	Benjamini
	GOTERM_CC_DIRECT	mitochondrial matrix	0.23	0.96
	UP_KW_DOMAIN	Transit peptide	0.69	1
	UP_SEQ_FEATURE	TRANSIT:Mitochondrion	0.82	1
Annotation Cluster 28		Enrichment Score: 0.24	P_Value	Benjamini
	INTERPRO	WD40/YVTN repeat-like-containing domain	0.33	1
	UP_SEQ_FEATURE	REPEAT:WD 7	0.48	1
	UP_KW_DOMAIN	WD repeat	0.53	1
	UP_SEQ_FEATURE	REPEAT:WD 6	0.61	1
	UP_SEQ_FEATURE	REPEAT:WD 5	0.62	1
	UP_SEQ_FEATURE	REPEAT:WD 4	0.63	1
	UP_SEQ_FEATURE	REPEAT:WD 3	0.63	1
	UP_SEQ_FEATURE	REPEAT:WD 1	0.65	1
	UP_SEQ_FEATURE	REPEAT:WD 2	0.65	1
	INTERPRO	WD40 repeat	0.65	1
	SMART	WD40	0.71	1
Annotation Cluster 29		Enrichment Score: 0.18	P_Value	Benjamini
	GOTERM_CC_DIRECT	endoplasmic reticulum membrane	0.56	1
	GOTERM_CC_DIRECT	endoplasmic reticulum	0.6	1
	UP_KW_CELLULAR_COMPONENT	Endoplasmic reticulum	0.84	1
Annotation Cluster 30		Enrichment Score: 0.18	P_Value	Benjamini
	GOTERM_BP_DIRECT	spermatogenesis	0.37	1
	UP_KW_BIOLOGICAL_PROCESS	Spermatogenesis	0.8	1
	UP_KW_BIOLOGICAL_PROCESS	Differentiation	0.97	1
Annotation Cluster 31		Enrichment Score: 0.17	P_Value	Benjamini
	INTERPRO	Pleckstrin homology domain	0.65	1
	UP_SEQ_FEATURE	DOMAIN:PH	0.66	1
	SMART	PH	0.7	1
	INTERPRO	Pleckstrin homology-like domain	0.71	1
Annotation Cluster 32		Enrichment Score: 0.14	P_Value	Benjamini
	GOTERM_CC_DIRECT	lysosomal membrane	0.63	1
	UP_KW_CELLULAR_COMPONENT	Endosome	0.7	1
	UP_KW_CELLULAR_COMPONENT	Lysosome	0.87	1
Annotation Cluster 33		Enrichment Score: 0.11	P_Value	Benjamini
	UP_KW_DOMAIN	Transmembrane helix	0.48	1
	UP_KW_DOMAIN	Transmembrane	0.51	1
	GOTERM_CC_DIRECT	integral component of membrane	0.9	1
	UP_SEQ_FEATURE	TRANSMEM:Helical	0.92	1
	UP_SEQ_FEATURE	TOPO_DOM:Cytoplasmic	1	1
	UP_KW_CELLULAR_COMPONENT	Membrane	1	1
Annotation Cluster 34		Enrichment Score: 0.09	P_Value	Benjamini
	UP_SEQ_FEATURE	DOMAIN:Ig-like C2-type 1	0.52	1
	UP_SEQ_FEATURE	DOMAIN:Ig-like C2-type 2	0.52	1
	INTERPRO	Immunoglobulin subtype 2	0.62	1
	SMART	IGc2	0.68	1
	INTERPRO	Immunoglobulin subtype	0.93	1
	UP_KW_DOMAIN	Immunoglobulin domain	0.95	1
	SMART	IG	0.95	1
	UP_SEQ_FEATURE	DOMAIN:Ig-like	0.97	1
	INTERPRO	Immunoglobulin-like domain	0.99	1
	INTERPRO	Immunoglobulin-like fold	1	1
	UP_KW_MOLECULAR_FUNCTION	Receptor	1	1
Annotation Cluster 35		Enrichment Score: 0.02	P_Value	Benjamini
	GOTERM_BP_DIRECT	protein transport	0.88	1
	UP_KW_BIOLOGICAL_PROCESS	Protein transport	0.97	1
	UP_KW_BIOLOGICAL_PROCESS	Transport	1	1
Annotation Cluster 36		Enrichment Score: 0.01	P_Value	Benjamini
	GOTERM_CC_DIRECT	cell surface	0.9	1
	UP_KW_DOMAIN	Signal	0.99	1
	UP_SEQ_FEATURE	TOPO_DOM:Cytoplasmic	1	1
	UP_KW_MOLECULAR_FUNCTION	Receptor	1	1
	UP_SEQ_FEATURE	TOPO_DOM:Extracellular	1	1
	UP_KW_PTM	Disulfide bond	1	1
	UP_SEQ_FEATURE	CARBOHYD:N-linked (GlcNAc...) asparagine	1	1
	UP_KW_PTM	Glycoprotein	1	1

### Sheet: TOP UP and DOWN
UP	Clusters	P-Value	Enrichment Score		-LOG P Value		CutOff for -LOG10 P Value
	Unfolded protein response	2.9e-08	3.26		7.5376		1.30103
	RNA polymerase II promoter in response to endoplasmic reticulum stress	0.0015	1.92		2.82391
	ER to Golgi vesicle-mediated transport	0.051	1.7		1.29243
	Ferroptosis	0.00013	1.65		3.88606
	Autophagy	0.043	1.31		1.36653
	Amino acid transport	0.023	1.26		1.63827
	Th17 cell differentiation	0.15	1.11		0.823909
	Nucleic acid binding	0.45	1.06		0.346787
	Chemical carcinogenesis - receptor activation	0.26	0.97		0.585027
	Apoptosis	0.0063	0.97		2.20066
Down	Clusters	P-Value	Enrichment Score		-LOG P Value		CutOff for -LOG10 P Value
	DNA damage	9.1e-22	17.54		21.041		1.30103
	Cellular component: Nucleus	4.1e-15	15.17		14.3872
	DNA replication	2.5e-28	11.16		27.6021
	Cell Cycle	1.8e-21	6.33		20.7447
	DNA Helicase activity	2.7e-12	6.09		11.5686
	dsDNA break repair	9.5e-09	4.33		8.02228
	DNA duplex unwinding	9.1e-06	4.25		5.04096
	ATPase activity	1.8e-07	3.67		6.74473
	Homologous recombination	3.4e-05	3.64		4.46852
	Positive regulation of DNA primase	0.00014	3.41		3.85387
