## Supplementary tables for "Ceramide-induced Endoplasmic Reticulum Stress as a Targetable Vulnerability in Endocrine Therapy-Resistant Breast Cancer": Table S5 Baseline GSEA Integrated Stress Response - Rest vs MCF7.xlsx

### Sheet: GOBP_INTEGRATED_STRESS_RESPONSE
NAME	SYMBOL	TITLE	RANK IN GENE LIST	RANK METRIC SCORE	RUNNING ES	CORE ENRICHMENT
row_0	AGR2	anterior gradient 2, protein disulphide isomerase family member [Source:HGNC Symbol;Acc:HGNC:328]	27	3.21645	0.101212	Yes
row_1	DDIT3	DNA damage inducible transcript 3 [Source:HGNC Symbol;Acc:HGNC:2726]	429	1.6783	0.139468	Yes
row_2	JUN	Jun proto-oncogene, AP-1 transcription factor subunit [Source:HGNC Symbol;Acc:HGNC:6204]	471	1.63132	0.189773	Yes
row_3	NFE2L3	NFE2 like bZIP transcription factor 3 [Source:HGNC Symbol;Acc:HGNC:7783]	508	1.60199	0.239335	Yes
row_4	CEBPA	CCAAT enhancer binding protein alpha [Source:HGNC Symbol;Acc:HGNC:1833]	533	1.58378	0.288769	Yes
row_5	CEBPB	CCAAT enhancer binding protein beta [Source:HGNC Symbol;Acc:HGNC:1834]	617	1.52319	0.334058	Yes
row_6	JUNB	JunB proto-oncogene, AP-1 transcription factor subunit [Source:HGNC Symbol;Acc:HGNC:6205]	1353	1.21496	0.345024	Yes
row_7	FOSL1	FOS like 1, AP-1 transcription factor subunit [Source:HGNC Symbol;Acc:HGNC:13718]	1610	1.14279	0.371715	Yes
row_8	NCK2	NCK adaptor protein 2 [Source:HGNC Symbol;Acc:HGNC:7665]	1655	1.13062	0.405994	Yes
row_9	MAF	MAF bZIP transcription factor [Source:HGNC Symbol;Acc:HGNC:6776]	1726	1.11325	0.438743	Yes
row_10	BOK	BCL2 family apoptosis regulator BOK [Source:HGNC Symbol;Acc:HGNC:1087]	2038	1.0308	0.459806	Yes
row_11	TMEM33	transmembrane protein 33 [Source:HGNC Symbol;Acc:HGNC:25541]	2439	0.945871	0.474821	Yes
row_12	ATF4	activating transcription factor 4 [Source:HGNC Symbol;Acc:HGNC:786]	2461	0.942093	0.503974	Yes
row_13	NFE2L2	NFE2 like bZIP transcription factor 2 [Source:HGNC Symbol;Acc:HGNC:7782]	2532	0.925503	0.530755	Yes
row_14	BATF3	basic leucine zipper ATF-like transcription factor 3 [Source:HGNC Symbol;Acc:HGNC:28915]	3079	0.826554	0.536487	Yes
row_15	EIF2AK3	eukaryotic translation initiation factor 2 alpha kinase 3 [Source:HGNC Symbol;Acc:HGNC:3255]	3159	0.812978	0.559354	Yes
row_16	HSPA5	heat shock protein family A (Hsp70) member 5 [Source:HGNC Symbol;Acc:HGNC:5238]	3612	0.738977	0.565838	Yes
row_17	MAFB	MAF bZIP transcription factor B [Source:HGNC Symbol;Acc:HGNC:6408]	3650	0.733338	0.587753	Yes
row_18	PTPN2	protein tyrosine phosphatase non-receptor type 2 [Source:HGNC Symbol;Acc:HGNC:9650]	4629	0.592007	0.56978	No
row_19	BATF2	basic leucine zipper ATF-like transcription factor 2 [Source:HGNC Symbol;Acc:HGNC:25163]	5335	0.510469	0.559484	No
row_20	PPP1R15B	protein phosphatase 1 regulatory subunit 15B [Source:HGNC Symbol;Acc:HGNC:14951]	5540	0.489157	0.567357	No
row_21	PTPN1	protein tyrosine phosphatase non-receptor type 1 [Source:HGNC Symbol;Acc:HGNC:9642]	6255	0.410454	0.553544	No
row_22	CEBPG	CCAAT enhancer binding protein gamma [Source:HGNC Symbol;Acc:HGNC:1837]	6263	0.409537	0.566297	No
row_23	PPP1R15A	protein phosphatase 1 regulatory subunit 15A [Source:HGNC Symbol;Acc:HGNC:14375]	6551	0.383448	0.567688	No
row_24	TMED2	transmembrane p24 trafficking protein 2 [Source:HGNC Symbol;Acc:HGNC:16996]	8863	0.196336	0.486996	No
row_25	QRICH1	glutamine rich 1 [Source:HGNC Symbol;Acc:HGNC:24713]	9169	0.176309	0.481126	No
row_26	NCK1	NCK adaptor protein 1 [Source:HGNC Symbol;Acc:HGNC:7664]	12336	0.0440821	0.363433	No
row_27	ABCA7	ATP binding cassette subfamily A member 7 [Source:HGNC Symbol;Acc:HGNC:37]	12694	0.0351128	0.35112	No
row_28	EIF2AK4	eukaryotic translation initiation factor 2 alpha kinase 4 [Source:HGNC Symbol;Acc:HGNC:19687]	16214	-0.0235685	0.219496	No
row_29	CEBPD	CCAAT enhancer binding protein delta [Source:HGNC Symbol;Acc:HGNC:1835]	17829	-0.122961	0.162691	No
row_30	CREB3	cAMP responsive element binding protein 3 [Source:HGNC Symbol;Acc:HGNC:2347]	19123	-0.215774	0.120911	No
row_31	IMPACT	impact RWD domain protein [Source:HGNC Symbol;Acc:HGNC:20387]	19376	-0.238173	0.119001	No
row_32	EIF2AK1	eukaryotic translation initiation factor 2 alpha kinase 1 [Source:HGNC Symbol;Acc:HGNC:24921]	20527	-0.33038	0.0862424	No
row_33	BATF	basic leucine zipper ATF-like transcription factor [Source:HGNC Symbol;Acc:HGNC:958]	21210	-0.401679	0.0733543	No
row_34	CEBPE	CCAAT enhancer binding protein epsilon [Source:HGNC Symbol;Acc:HGNC:1836]	21573	-0.438499	0.0736737	No
row_35	NFE2	nuclear factor, erythroid 2 [Source:HGNC Symbol;Acc:HGNC:7780]	22532	-0.56208	0.0555014	No
row_36	FOS	Fos proto-oncogene, AP-1 transcription factor subunit [Source:HGNC Symbol;Acc:HGNC:3796]	23193	-0.661378	0.0516948	No
row_37	CREBZF	CREB/ATF bZIP transcription factor [Source:HGNC Symbol;Acc:HGNC:24905]	23256	-0.671984	0.07072	No
row_38	EIF2S1	eukaryotic translation initiation factor 2 subunit alpha [Source:HGNC Symbol;Acc:HGNC:3265]	23452	-0.707686	0.0858769	No
row_39	OMA1	OMA1 zinc metallopeptidase [Source:HGNC Symbol;Acc:HGNC:29661]	24846	-1.04988	0.0668448	No
