## Supplementary tables for "Ceramide-induced Endoplasmic Reticulum Stress as a Targetable Vulnerability in Endocrine Therapy-Resistant Breast Cancer": Table S7 CIPs Pathway Ingenuity Pathway Analysis.xlsx

### Sheet: Sheet1
Ingenuity Canonical Pathways	z-score	Molecules	pvalue	-Log P
Coronavirus Pathogenesis Pathway	-4.667	ADAM9,ATP6V1A,CDK2,EEF1A1,EEF1A2,EIF2A,EIF4E,IKBKB,MAPK1,MAPK3,NPC1,NPM1,PA2G4,RPS10,RPS11,RPS14,RPS15A,RPS16,RPS17,RPS18,RPS19,RPS2,RPS21,RPS23,RPS26,RPS27,RPS3,RPS5,RPS6,RPS7,RPS9,RPSA,STAT1,STAT3,TBK1,TRIM25,ZC3HAV1	1.09648e-10	9.96
RHOGDI Signaling	-3.578	ACTB,ACTR2,ACTR3,ARHGAP5,ARPC1B,ARPC2,ARPC3,ARPC4,CDC42,CFL1,GNA11,GNAS,GNB1,GNB2,ITGB1,ITGB4,MYH10,MYH14,MYH9,MYL6,MYO18A,PAK2,PIP4K2C,PRKCA,RAC1,RDX,RHOA,ROCK2	6.16595e-05	4.21
HIPPO signaling	-2.53	CSNK1D,CUL1,LLGL1,PPP1CA,PPP1CB,PPP1R10,PPP1R7,PPP2CB,PPP2R1A,PPP2R2A,PPP2R5E,SMAD2,TJP2,YWHAB,YWHAE,YWHAG,YWHAH,YWHAQ,YWHAZ	2.81838e-07	6.55
ATM Signaling	-2.333	ATR,CBX3,CDK2,HP1BP3,MDC1,MRE11,PPP2CB,PPP2R1A,PPP2R2A,PPP2R5E,SMC1A,SMC2,TRIM28	0.00457088	2.34
Kinetochore Metaphase Signaling Pathway	-1.508	CDC27,H2AZ2,KNTC1,MACROH2A1,PPP1CA,PPP1CB,PPP1R10,PPP1R7,PPP2R5E,SMC1A,STAG2,ZWILCH	0.0204174	1.69
Endoplasmic Reticulum Stress Pathway	-1.342	CALR,HSP90B1,HSPA5,MAP3K5,TAOK3	0.0060256	2.22
LPS/IL-1 Mediated Inhibition of RXR Function	-1.342	ABCC3,ACOX1,ACSF2,ACSL1,ACSL3,ALDH16A1,ALDH18A1,ALDH3A2,ALDH4A1,ALDH5A1,ALDH7A1,CAT,CPT2,GSTM3,GSTZ1,HMGCS1,IRAK1,PAPSS2,SLC27A2,SLC27A3,SULT1A1	0.017378	1.76
Cyclins and Cell Cycle Regulation	-1.134	ATR,CCND3,CDK2,CUL1,GSK3B,PA2G4,PPP2CB,PPP2R1A,PPP2R2A,PPP2R5E	0.0229087	1.64
Role of p14/p19ARF in Tumor Suppression	-1	NPM1,PIK3C2B,PIK3R4,RAC1,SF3A2,UBTF	0.00549541	2.26
BEX2 Signaling Pathway	-0.905	AKT1,CTNNB1,ERBB2,GSK3B,LGALS1,PPP2CB,PPP2R1A,PPP2R2A,PPP2R5E,STAT3,TSC2	0.00676083	2.17
Cardiac β-adrenergic Signaling	-0.832	AKAP13,APEX1,ATP2A2,ATP2A3,GDPD3,GNA11,GNAS,GNB1,GNB2,PDE12,PPP1CA,PPP1CB,PPP1R10,PPP1R7,PPP2CB,PPP2R1A,PPP2R2A,PPP2R5E,PRKAR2A	0.00691831	2.16
Semaphorin Neuronal Repulsive Signaling Pathway	-0.775	AKT1,CFL1,ERBB2,GSK3B,ITGB1,ITGB4,MYL6,PAK2,PIK3C2B,PIK3R4,PPP1CB,PRKAR2A,RAC1,RHOA,ROCK2	0.0204174	1.69
Chaperone Mediated Autophagy Signaling Pathway	-0.667	AKT1,ATP6V0A2,ATP6V1A,ATP6V1B2,ATP6V1E1,ATP6V1H,DDX3X,DNAJB1,EEF1A1,EEF1A2,EIF4A1,HMGB1,HSP90AA1,HSP90AB1,HSP90B1,HSPA1A/HSPA1B,HSPA4,HSPA5,HSPA6,HSPA9,HTT,IDH1,IDH2,IKBKB,MAPK1,PARK7,PIK3C2B,PIK3R4,PLIN3,PRKAA1,PSMA5,PSMA6,RAC1,STIP1,TBK1,TPT1	0.0186209	1.73
Unfolded protein response	-0.577	CALR,CEBPZ,DNAJA1,DNAJA2,DNAJB1,DNAJB6,DNAJC13,DNAJC7,EIF2A,HSP90B1,HSPA1A/HSPA1B,HSPA4,HSPA5,HSPA6,HSPA9,HSPH1,MAP3K5,P4HB,PDIA6,SCAP	1.25893e-07	6.9
Immunogenic Cell Death Signaling Pathway	-0.577	BCAP31,CALR,EIF2A,HMGB1,HSP90AA1,HSP90AB1,HSP90B1,HSPA1A/HSPA1B,HSPA4,HSPA5,HSPA6,HSPA9	0.0030903	2.51
Endocannabinoid Cancer Inhibition Pathway	-0.5	AKT1,CCND3,CTNNB1,EIF2A,GSK3B,MAPK1,MAPK3,PIK3C2B,PIK3R4,PRKAA1,PRKAR2A,PTK2,RHOA,ROCK2,SMPD1,SPTLC2	0.0102329	1.99
Purine Nucleotides De Novo Biosynthesis II	-0.447	ADSS2,ATIC,GART,PFAS,PPAT	0.000218776	3.66
p53 Signaling	-0.378	AKT1,ATR,CCNK,CDK2,CSNK1D,CTNNB1,GNL3,GSK3B,PIK3C2B,PIK3R4,PRKDC,TIGAR	0.0107152	1.97
BAG2 Signaling Pathway	-0.333	ANXA2,HSP90AA1,HSPA1A/HSPA1B,HSPA4,HSPA5,HSPA6,HSPA9,MAPK1,MAPK3,PSMA5,PSMA6,PSMC1,PSMC2,PSMC4,PSMC6,PSMD11,PSMD12,PSMD13,PSMD2,PSMD3,PSMD6,PSMD8	6.60693e-10	9.18
Cell Cycle: G2/M DNA Damage Checkpoint Regulation	-0.302	ATR,CUL1,PKMYT1,PRKDC,PTPMT1,RPS6KA1,TOP2A,TOP2B,TRIP12,YWHAB,YWHAE,YWHAG,YWHAH,YWHAQ,YWHAZ	8.12831e-08	7.09
Aryl Hydrocarbon Receptor Signaling	-0.302	ALDH16A1,ALDH18A1,ALDH3A2,ALDH4A1,ALDH5A1,ALDH7A1,ATR,CCND3,CDK2,GSTM3,GSTZ1,HSP90AA1,HSP90AB1,HSP90B1,HSPB1,MAPK1,MAPK3,NQO1,POLA1,PTGES3,TRIP11	0.000112202	3.95
Dilated Cardiomyopathy Signaling Pathway	-0.258	ACTB,AKT1,ATP2A2,BAG3,CAMK2B,GNAS,GSK3B,ITPR3,LMNA,MAPK1,MAPK3,MYH10,MYH14,MYH9,MYL6,MYO18A,PRKAR2A,UTRN	0.0025704	2.59
CLEAR Signaling Pathway	0	AKT1,ASAH1,ATP6V0A2,ATP6V1A,ATP6V1B2,ATP6V1E1,ATP6V1H,DEPDC5,GAA,GLB1,GNS,GSK3B,HEXA,HEXB,HPS3,IKBKB,ITPR3,MAPK1,MAPK3,PPP2CB,PPP2R1A,PPP2R2A,PPP2R5E,PRKAA1,PRKCA,PRKCI,PRKD1,SEC13,TSC2,VPS35,YWHAB,YWHAE,YWHAG,YWHAH,YWHAQ,YWHAZ	6.30957e-06	5.2
Mitochondrial Dysfunction	0	AIFM1,ATP1A1,ATP1B1,ATP5MF,ATP5PB,ATP5PO,CAMK2B,CAPN1,CAPN2,COX5B,CYB5R3,DLAT,DLD,DNM1L,FUS,GPD2,GSR,GSTZ1,HSD17B10,HTT,IDH2,ITPR3,MAP3K5,MFN1,NDUFA9,OGDH,OPA1,PARK7,PIK3C2B,PIK3R4,PRDX6,PRKAA1,PRKAR2A,SAMM50,TARDBP,VDAC1,VDAC2,VDAC3	4.0738e-05	4.39
Isoleucine Degradation I	0	ACAA2,ACAT1,DLD,HADHA,HSD17B10,HSD17B4	0.000371535	3.43
IL-12 Signaling and Production in Macrophages	0	AKT1,ALB,CLU,GATA3,IKBKB,MAPK1,MAPK3,PCYOX1,PIK3C2B,PIK3R4,PRKAA1,PRKCA,PRKCI,PRKD1,PRKDC,RAC1,STAT1,STAT3,XRCC5,XRCC6	0.042658	1.37
Inhibition of ARE-Mediated mRNA Degradation Pathway	0.229	AKT1,CNOT6,CNOT9,DIS3,MAPK1,MAPK3,PABPN1,PPP2CB,PPP2R1A,PPP2R2A,PPP2R5E,PRKAR2A,PSMA5,PSMA6,PSMC1,PSMC2,PSMC4,PSMC6,PSMD11,PSMD12,PSMD13,PSMD2,PSMD3,PSMD6,PSMD8,XRN1,YWHAB,YWHAE,YWHAG,YWHAH,YWHAQ,YWHAZ	5.62341e-10	9.25
Ferroptosis Signaling Pathway	0.229	ARAF,ARF3,CARS1,EIF2A,G3BP1,GCLC,H2AZ2,H2BC12,HSPB1,MACROH2A1,MAPK1,MAPK3,PEBP1,PRKAA1,SLC3A2,STAT3,TFAP2C,TFRC,TXNRD1,VDAC2	3.98107e-05	4.4
Apoptosis Signaling	0.258	ACIN1,AIFM1,BIRC6,CAPN1,CAPN2,ENDOG,IKBKB,LMNA,MAP3K5,MAPK1,MAPK3,PARP1,PRKCA,RPS6KA1,SPTAN1	0.00074131	3.13
Telomerase Signaling	0.302	AKT1,HSP90AA1,HSP90AB1,HSP90B1,MAPK1,MAPK3,PIK3C2B,PIK3R4,PPP2CB,PPP2R1A,PPP2R2A,PPP2R5E,PTGES3	0.0074131	2.13
Chemokine Signaling	0.333	CAMK2B,CFL1,MAPK1,MAPK3,PPP1CB,PRKCA,PTK2,RHOA,ROCK2	0.0331131	1.48
Tryptophan Degradation III (Eukaryotic)	0.378	ACAA2,ACAT1,HADH,HADHA,HSD17B10,HSD17B4,KYNU,PARK7	7.4131e-05	4.13
UVC-Induced MAPK Signaling	0.378	ARAF,ATR,MAPK1,MAPK3,PRKCA,PRKCI,PRKD1,SMPD1	0.00831764	2.08
Melatonin Signaling	0.378	ARAF,CAMK2B,MAPK1,MAPK3,PRKAR2A,PRKCA,PRKCI,PRKD1	0.0446684	1.35
Role of BRCA1 in DNA Damage Response	0.447	ACTB,ARID2,ATR,BABAM2,BRIP1,HLTF,MDC1,MRE11,MSH2,MSH6,RFC1,SMARCC1,SMARCC2,STAT1	0.000177828	3.75
Insulin Receptor Signaling	0.471	ACLY,AKT1,CRKL,EIF4E,GSK3B,MAPK1,MAPK3,PIK3C2B,PIK3R4,PPP1CA,PPP1CB,PPP1R10,PPP1R7,PRKAR2A,PRKCI,PTPN1,RPS6KB1,TSC2	0.000851138	3.07
PPARα/RXRα Activation	0.5	ACOX1,AP2A2,CKAP5,FASN,GNA11,GNAS,GOT2,GPD2,HSP90AA1,HSP90AB1,HSP90B1,IKBKB,MAPK1,MAPK3,PRKAA1,PRKAR2A,PRKCA,SMAD2	0.0190546	1.72
NER (Nucleotide Excision Repair, Enhanced Pathway)	0.577	COPS3,COPS4,COPS6,CUL4A,DDB1,LIG1,LIG3,POLA1,POLD1,POLE,POLR2A,POLR2J,RAD23B,RFC1,TOP2A,TOP2B,UBE2N	7.07946e-05	4.15
BER (Base Excision Repair) Pathway	0.632	APEX1,FEN1,HMGB1,LIG1,LIG3,MAPK1,MAPK3,PARP1,POLE,RFC1	0.000162181	3.79
IL-7 Signaling Pathway	0.632	AKT1,CCND3,CDK2,GSK3B,MAPK1,MAPK3,PIK3C2B,PIK3R4,PTK2,STAT1	0.00891251	2.05
Natural Killer Cell Signaling	0.688	AKT1,CDC42,CFL1,HSPA1A/HSPA1B,HSPA4,HSPA5,HSPA6,HSPA9,ITGB1,MAP3K5,MAP3K6,MAPK1,MAPK3,PAK2,PIK3C2B,PIK3R4,PTPN6,PXN,RAC1	0.0162181	1.79
Stearate Biosynthesis I (Animals)	0.707	ACOT7,ACOT8,ACSF2,ACSL1,ACSL3,DHCR24,FASN,SLC27A2,SLC27A3,TECR	0.00275423	2.56
ERK/MAPK Signaling	0.784	ARAF,BCAR1,CRKL,EIF4E,HSPB1,ITGB1,ITGB4,MAPK1,MAPK3,PAK2,PIK3C2B,PIK3R4,PPP1CA,PPP1CB,PPP1R10,PPP1R7,PPP2CB,PPP2R1A,PPP2R2A,PPP2R5E,PRKAR2A,PRKCA,PRKCI,PTK2,PXN,RAC1,RPS6KA1,STAT1,STAT3,YWHAB,YWHAG,YWHAH,YWHAQ,YWHAZ	8.51138e-08	7.07
Glutaryl-CoA Degradation	0.816	ACAA2,ACAT1,HADH,HADHA,HSD17B10,HSD17B4,PARK7	5.7544e-05	4.24
γ-linolenate Biosynthesis II (Animals)	0.816	ACSF2,ACSL1,ACSL3,CYB5R3,FADS1,SLC27A2,SLC27A3	5.7544e-05	4.24
Mismatch Repair in Eukaryotes	0.816	FEN1,LIG1,MSH2,MSH6,POLD1,RFC1	0.000371535	3.43
PFKFB4 Signaling Pathway	0.816	FBP1,GNAS,GPI,MAPK1,MAPK3,PRKAR2A,TKT	0.0194984	1.71
Cell Cycle: G1/S Checkpoint Regulation	0.816	ATR,CCND3,CDK2,CUL1,GNL3,GSK3B,PA2G4,RPL5	0.0389045	1.41
Xenobiotic Metabolism AHR Signaling Pathway	0.832	ALDH16A1,ALDH18A1,ALDH3A2,ALDH4A1,ALDH5A1,ALDH7A1,GSTM3,GSTZ1,HSP90AA1,HSP90AB1,HSP90B1,NQO1,PTGES3	0.000562341	3.25
Regulation of eIF4 and p70S6K Signaling	0.905	AKT1,EIF2A,EIF2S3,EIF3A,EIF3B,EIF3H,EIF3L,EIF4A1,EIF4A2,EIF4A3,EIF4E,EIF4G1,EIF4G2,EIF4G3,ITGB1,ITGB4,MAPK1,MAPK3,PIK3C2B,PIK3R4,PPP2CB,PPP2R1A,PPP2R2A,PPP2R5E,RPS10,RPS11,RPS14,RPS15A,RPS16,RPS17,RPS18,RPS19,RPS2,RPS21,RPS23,RPS26,RPS27,RPS3,RPS5,RPS6,RPS6KB1,RPS7,RPS9,RPSA	6.30957e-17	16.2
Fatty Acid β-oxidation I	0.905	ACAA2,ACSF2,ACSL1,ACSL3,HADH,HADHA,HSD17B10,HSD17B4,IVD,SCP2,SLC27A2,SLC27A3	1.47911e-07	6.83
Folate Polyglutamylation	1	MTHFD1,MTHFD1L,SHMT1,SHMT2	5.24807e-05	4.28
Folate Transformations I	1	MTHFD1,MTHFD1L,SHMT1,SHMT2	0.00109648	2.96
Fatty Acid Activation	1	ACSF2,ACSL1,ACSL3,SLC27A2,SLC27A3	0.0011749	2.93
UDP-N-acetyl-D-galactosamine Biosynthesis II	1	GNPDA1,GNPNAT1,GPI,PGM3	0.00380189	2.42
Histamine Degradation	1	ALDH3A2,ALDH4A1,ALDH7A1,HNMT	0.00524807	2.28
JAK/STAT Signaling	1	AKT1,MAPK1,MAPK3,PIK3C2B,PIK3R4,PTPN1,PTPN6,STAT1,STAT3	0.0467735	1.33
Dopamine Degradation	1	ALDH3A2,ALDH4A1,ALDH7A1,SULT1A1	0.0467735	1.33
VEGF Signaling	1.069	ACTB,ACTN1,ACTN4,AKT1,EIF2S3,ELAVL1,MAPK1,MAPK3,PIK3C2B,PIK3R4,PRKCA,PTK2,PTPN6,PXN,ROCK2,VCL,YWHAE	3.71535e-05	4.43
Synaptic Long Term Potentiation	1.069	CAMK2B,GNA11,ITPR3,MAPK1,MAPK3,PPP1CA,PPP1CB,PPP1R10,PPP1R7,PRKAR2A,PRKCA,PRKCI,PRKD1,RPS6KA1	0.0158489	1.8
Regulation of Cellular Mechanics by Calpain Protease	1.134	ACTN1,ACTN4,CAPN1,CAPN2,CCND3,CDK2,ITGB1,ITGB4,MAPK1,MAPK3,PTK2,PXN,VCL	0.00158489	2.8
Endometrial Cancer Signaling	1.134	AKT1,CTNNA1,CTNNB1,ERBB2,GSK3B,MAPK1,MAPK3,PIK3C2B,PIK3R4	0.00724436	2.14
Cell Cycle Control of Chromosomal Replication	1.155	CDK12,CDK2,LIG1,MCM2,MCM4,MCM5,MCM6,POLA1,POLD1,POLE,TOP2A,TOP2B	6.76083e-05	4.17
ERBB Signaling	1.155	AKT1,CDC42,ERBB2,GSK3B,MAPK1,MAPK3,PAK2,PIK3C2B,PIK3R4,PRKCA,PRKCI,PRKD1,RPS6KB1	0.00263027	2.58
CDK5 Signaling	1.155	CAPN1,GNAS,ITGB1,MAPK1,MAPK3,PPP1CA,PPP1CB,PPP1R10,PPP1R7,PPP2CB,PPP2R1A,PPP2R2A,PPP2R5E,PRKAR2A	0.0060256	2.22
PAK Signaling	1.155	CDC42,CFL1,GIT1,ITGB1,ITGB4,MAPK1,MAPK3,MYL6,PAK2,PIK3C2B,PIK3R4,PTK2,PXN,RAC1	0.00758578	2.12
Xenobiotic Metabolism PXR Signaling Pathway	1.177	ABCC3,ALDH16A1,ALDH18A1,ALDH3A2,ALDH4A1,ALDH5A1,ALDH7A1,CAMK2B,CAT,CDK2,DNAJC7,ESD,GSTM3,GSTZ1,HSP90AA1,HSP90AB1,HSP90B1,PPP1CA,PPP1CB,PPP1R10,PPP1R7,PRKAR2A,PRKCA,PRKCI,PRKD1,SULT1A1	9.77237e-06	5.01
CCR3 Signaling in Eosinophils	1.265	CFL1,GNA11,GNAS,GNB1,GNB2,ITPR3,MAPK1,MAPK3,PAK2,PIK3C2B,PIK3R4,PPP1CB,PRKCA,PRKCI,PRKD1,RAC1,RHOA,ROCK2	0.000489779	3.31
PEDF Signaling	1.265	AKT1,IKBKB,MAPK1,MAPK3,PIK3C2B,PIK3R4,PNPLA2,RAC1,RHOA,ROCK2	0.0229087	1.64
mTOR Signaling	1.342	AKT1,CDC42,EIF3A,EIF3B,EIF3H,EIF3L,EIF4A1,EIF4A2,EIF4A3,EIF4E,EIF4G1,EIF4G2,EIF4G3,MAPK1,MAPK3,PIK3C2B,PIK3R4,PLD2,PPP2CB,PPP2R1A,PPP2R2A,PPP2R5E,PRKAA1,PRKCA,PRKCI,PRKD1,RAC1,RHOA,RPS10,RPS11,RPS14,RPS15A,RPS16,RPS17,RPS18,RPS19,RPS2,RPS21,RPS23,RPS26,RPS27,RPS3,RPS5,RPS6,RPS6KA1,RPS6KB1,RPS7,RPS9,RPSA,TSC2	1.58489e-18	17.8
Superpathway of Serine and Glycine Biosynthesis I	1.342	PHGDH,PSAT1,SHMT1,SHMT2,UBAC2	6.30957e-07	6.2
Amyloid Processing	1.342	AKT1,CAPN1,CAPN2,CSNK1A1,CSNK1D,CSNK2A1,GSK3B,MAPK1,MAPK3,PRKAR2A	0.000489779	3.31
Mitochondrial L-carnitine Shuttle Pathway	1.342	ACSF2,ACSL1,ACSL3,CPT2,SLC27A2,SLC27A3	0.000512861	3.29
Phenylalanine Degradation IV (Mammalian, via Side Chain)	1.342	ACSF3,ALDH3A2,GOT2,SLC27A2,SLC27A3	0.000812831	3.09
Granzyme B Signaling	1.342	ENDOG,LMNB2,NUMA1,PARP1,PRKDC	0.00162181	2.79
Ribonucleotide Reductase Signaling Pathway	1.342	ACTB,AKT1,ARID2,ATR,CDK2,CTNNB1,CUL1,EIF4E,ERBB2,HLTF,MAPK1,MAPK3,PARP1,PARP4,PIK3C2B,PIK3R4,RRM2,SMARCC1,SMARCC2,STAT3	0.0018197	2.74
IL-22 Signaling	1.342	AKT1,MAPK1,MAPK3,STAT1,STAT3	0.0107152	1.97
Oxidative Ethanol Degradation III	1.342	ACSL1,ACSS3,ALDH3A2,ALDH4A1,ALDH7A1	0.0269153	1.57
IGF-1 Signaling	1.387	AKT1,CSNK2A1,MAPK1,MAPK3,PIK3C2B,PIK3R4,PRKAR2A,PRKCI,PTK2,PXN,RASA1,RPS6KB1,STAT3,YWHAB,YWHAE,YWHAG,YWHAH,YWHAQ,YWHAZ	8.12831e-06	5.09
Apelin Cardiomyocyte Signaling Pathway	1.387	AKT1,ATP2A2,ATP2A3,CAT,GNA11,MAPK1,MAPK3,MYL6,PIK3C2B,PIK3R4,PRKCA,PRKCI,PRKD1	0.00416869	2.38
Renin-Angiotensin Signaling	1.387	ITPR3,MAPK1,MAPK3,PAK2,PIK3C2B,PIK3R4,PRKAR2A,PRKCA,PRKCI,PRKD1,PTK2,PTPN6,RAC1,STAT1,STAT3	0.00416869	2.38
Production of Nitric Oxide and Reactive Oxygen Species in Macrophages	1.4	AKT1,ALB,CAT,CDC42,CLU,IKBKB,MAP3K5,MAP3K6,MAPK1,MAPK3,PCYOX1,PIK3C2B,PIK3R4,PPP1CA,PPP1CB,PPP1R10,PPP1R7,PPP2CB,PPP2R1A,PPP2R2A,PPP2R5E,PRKCA,PRKCI,PRKD1,PTPN6,RAC1,RHOA,STAT1	3.80189e-06	5.42
Androgen Signaling	1.414	CALR,DNAJB1,GNA11,GNAS,GNB1,GNB2,HSP90AA1,HSPA4,ITPR3,MAPK1,MAPK3,POLR2A,POLR2J,PRKAR2A,PRKCA,PRKCI,PRKD1	0.0165959	1.78
ERB2-ERBB3 Signaling	1.414	AKT1,ERBB2,GSK3B,MAPK1,MAPK3,PIK3C2B,PIK3R4,STAT3	0.0301995	1.52
Acute Myeloid Leukemia Signaling	1.414	AKT1,ARAF,IDH1,IDH2,MAPK1,MAPK3,PIK3C2B,PIK3R4,RPS6KB1,STAT3	0.0346737	1.46
Renal Cell Carcinoma Signaling	1.414	AKT1,CDC42,FH,MAPK1,MAPK3,PAK2,PIK3C2B,PIK3R4,RAC1	0.0354813	1.45
ERBB4 Signaling	1.414	AKT1,MAPK1,MAPK3,PIK3C2B,PIK3R4,PRKCA,PRKCI,PRKD1	0.0354813	1.45
PI3K/AKT Signaling	1.46	AKT1,CTNNB1,EIF4E,GSK3B,HSP90AA1,HSP90AB1,HSP90B1,IKBKB,ITGB1,ITGB4,MAP3K5,MAPK1,MAPK3,PPP2CB,PPP2R1A,PPP2R2A,PPP2R5E,RPS6KB1,TSC2,YWHAB,YWHAE,YWHAG,YWHAH,YWHAQ,YWHAZ	0.000194984	3.71
Agrin Interactions at Neuromuscular Junction	1.508	ACTB,CDC42,CTTN,ERBB2,ITGB1,MAPK1,MAPK3,PAK2,PTK2,PXN,RAC1,UTRN	0.000467735	3.33
Polyamine Regulation in Colon Cancer	1.508	AKT1,ARAF,CSNK2A1,CTNNB1,EIF5A2,GSK3B,MAPK1,MAPK3,MTA1,RHOA,SLC3A2	0.000489779	3.31
Cholecystokinin/Gastrin-mediated Signaling	1.508	BCAR1,CDC42,ITPR3,MAPK1,MAPK3,PRKCA,PRKCI,PRKD1,PTK2,PXN,RAC1,RHOA,ROCK2	0.017378	1.76
Sirtuin Signaling Pathway	1.569	ACLY,AKT1,APEX1,ATG9A,ATP5PB,G6PD,GOT2,GSK3B,H1-5,IDH2,LDHA,LDHB,MAPK1,MAPK3,NAMPT,NDUFA9,NQO1,PARP1,PCK2,PGAM1,PGK1,POLR1B,POLR1C,PRKAA1,PRKDC,SF3A2,SLC25A6,SMARCA5,STAT3,TRIM28,TUBA1B,TUBA4A,VDAC1,VDAC2,VDAC3,XRCC5,XRCC6	3.46737e-06	5.46
Ethanol Degradation IV	1.633	ACSL1,ACSS3,ALDH3A2,ALDH4A1,ALDH7A1,CAT	0.000707946	3.15
Ethanol Degradation II	1.633	ACSL1,ACSS3,ADH5,ALDH3A2,ALDH4A1,ALDH7A1	0.00457088	2.34
Role of CHK Proteins in Cell Cycle Checkpoint Control	1.633	ATR,CDK2,MDC1,MRE11,PPP2CB,PPP2R1A,PPP2R2A,PPP2R5E,RFC1	0.0057544	2.24
GDNF Family Ligand-Receptor Interactions	1.633	CDC42,ITPR3,MAPK1,MAPK3,PDLIM7,PIK3C2B,PIK3R4,RAC1,RASA1	0.030903	1.51
TCA Cycle II (Eukaryotic)	1.667	ACO1,CS,DLD,FH,IDH3A,MDH1,MDH2,OGDH,SUCLA2	1.7378e-06	5.76
Aldosterone Signaling in Epithelial Cells	1.667	DNAJA1,DNAJB1,DNAJB6,DNAJC13,DNAJC7,HSP90AA1,HSP90AB1,HSP90B1,HSPA1A/HSPA1B,HSPA4,HSPA4L,HSPA5,HSPA6,HSPA9,HSPB1,HSPB8,HSPH1,ITPR3,MAPK1,MAPK3,PIK3C2B,PIK3R4,PIP4K2C,PRKCA,PRKCI,PRKD1	4.0738e-06	5.39
Neuregulin Signaling	1.667	AKT1,CRKL,ERBB2,HSP90AA1,HSP90AB1,HSP90B1,ITGB1,ITGB4,MAPK1,MAPK3,PRKCA,PRKCI,PRKD1,RPS6,RPS6KB1	0.0025704	2.59
Thrombopoietin Signaling	1.667	MAPK1,MAPK3,PIK3C2B,PIK3R4,PRKCA,PRKCI,PRKD1,STAT1,STAT3	0.00977237	2.01
Glioma Signaling	1.667	AKT1,CAMK2B,CCND3,IDH1,IDH2,MAPK1,MAPK3,PA2G4,PIK3C2B,PIK3R4,PRKCA,PRKCI,PRKD1	0.0239883	1.62
NAD Signaling Pathway	1.698	AIFM1,AKT1,ETFA,GSK3B,H1-5,H2BC12,IDH2,LDHA,LDHB,NADSYN1,NAMPT,PARP1,PARP4,PIK3C2B,PIK3R4,POLR2A,POLR2J,POLRMT,PRKAA1,SLC7A5	0.00025704	3.59
Role of PKR in Interferon Induction and Antiviral Response	1.698	EIF2AK2,HMGB1,HSP90AA1,HSP90AB1,HSP90B1,HSPA1A/HSPA1B,HSPA4,HSPA5,HSPA6,HSPA9,IKBKB,MAPK1,MAPK3,NPM1,STAT1,STAT3,TAB2	0.00158489	2.8
Pyridoxal 5'-phosphate Salvage Pathway	1.732	ARAF,CDK2,CSNK1A1,CSNK1D,EIF2AK2,IRAK1,MAP3K6,MAPK1,MAPK3,PAK2,PDXK,PRKAA1	0.000301995	3.52
Growth Hormone Signaling	1.732	MAPK1,MAPK3,PIK3C2B,PIK3R4,PRKCA,PRKCI,PRKD1,PTPN6,RPS6KA1,RPS6KB1,STAT1,STAT3	0.000707946	3.15
Type II Diabetes Mellitus Signaling	1.732	ACSF2,ACSL1,ACSL3,AKT1,IKBKB,ITPR3,MAP3K5,MAPK1,MAPK3,PIK3C2B,PIK3R4,PKM,PRKAA1,PRKCA,PRKCI,PRKD1,SLC27A2,SLC27A3,SMPD1	0.00114815	2.94
PDGF Signaling	1.732	ACP1,CRKL,CSNK2A1,EIF2AK2,MAPK1,MAPK3,PIK3C2B,PIK3R4,PRKCA,RASA1,STAT1,STAT3	0.00416869	2.38
Salvage Pathways of Pyrimidine Ribonucleotides	1.732	AK4,ARAF,CDK2,CSNK1A1,CSNK1D,EIF2AK2,IRAK1,MAP3K6,MAPK1,MAPK3,PAK2,PRKAA1	0.00912011	2.04
Pancreatic Adenocarcinoma Signaling	1.732	AKT1,CDC42,CDK2,ERBB2,MAPK1,MAPK3,PA2G4,PIK3C2B,PIK3R4,PLD2,RAC1,SMAD2,STAT1,STAT3	0.0123027	1.91
Endocannabinoid Developing Neuron Pathway	1.732	AKT1,ARAF,CTNNB1,GNB1,GNB2,GSK3B,MAPK1,MAPK3,PIK3C2B,PIK3R4,PRKAR2A,RAC1,RHOA,STAT3	0.0151356	1.82
Autophagy	1.789	AKT1,ATG9A,ATR,BIRC6,EIF2A,GSK3B,MAPK1,MAPK3,PIK3C2B,PIK3R4,PPP2CB,PPP2R1A,PPP2R2A,PPP2R5E,PRKAA1,PRKAR2A,SLC3A2,SLC7A5,TBK1,TSC2	0.0223872	1.65
tRNA Charging	1.807	CARS1,DARS1,FARS2,FARSB,HARS1,IARS2,KARS1,LARS2,MARS1,MARS2,NARS1,QARS1,SARS1,VARS1,VARS2	1.07152e-09	8.97
Huntington's Disease Signaling	1.807	AKT1,AP2A2,ATP5PB,CAPN1,CAPN2,CLTC,DNAJB1,DNM1L,DNM2,GNA11,GNB1,GNB2,HIP1,HSPA1A/HSPA1B,HSPA4,HSPA5,HSPA6,HSPA9,HTT,MAPK1,MAPK3,PIK3C2B,PIK3R4,POLR2A,POLR2J,PRKCA,PRKCI,PRKD1,PSMA5,PSMA6,PSMC1,PSMC2,PSMC4,PSMC6,PSMD11,PSMD12,PSMD13,PSMD2,PSMD3,PSMD6,PSMD8,RASA1,TCERG1	3.38844e-09	8.47
Xenobiotic Metabolism General Signaling Pathway	1.807	AKT1,CUL3,GCLC,GSTM3,GSTZ1,MAP3K5,MAP3K6,MAPK1,MAPK3,NQO1,PIK3C2B,PIK3R4,PRKCA,PRKCI,PRKD1	0.0134896	1.87
Dopamine-DARPP32 Feedback in cAMP Signaling	1.807	ATP2A2,ATP2A3,CSNK1A1,CSNK1D,GNAS,ITPR3,PPP1CA,PPP1CB,PPP1R10,PPP1R7,PPP2CB,PPP2R1A,PPP2R2A,PPP2R5E,PRKAR2A,PRKCA,PRKCI,PRKD1	0.0165959	1.78
Protein Kinase A Signaling	1.859	ACP1,AKAP13,APEX1,CAMK2B,CDC27,CTNNB1,FLNA,FLNB,GDPD3,GNAS,GNB1,GNB2,GSK3B,H1-5,ITPR3,MAPK1,MAPK3,MYH10,MYL6,PDE12,PHKA2,PPP1CA,PPP1CB,PPP1R10,PPP1R7,PRKAR2A,PRKCA,PRKCI,PRKD1,PTK2,PTPN1,PTPN6,PXN,PYGB,PYGL,RHOA,ROCK2,TNS2,VASP,YWHAB,YWHAE,YWHAG,YWHAH,YWHAQ,YWHAZ	1.02329e-05	4.99
HER-2 Signaling in Breast Cancer	1.877	AAAS,AKT1,ARAF,ARF3,CDC42,COPS6,COX5B,ERBB2,GSK3B,IKBKB,ITGB1,ITGB4,MAPK1,MAPK3,MTCL1,NDC1,NUP133,NUP155,NUP58,NUP88,PIK3C2B,PIK3R4,PRKCA,PRKCI,PRKD1,RAE1,RPS6,RPS6KB1,SEC13,STAT3,TSC2,YES1	1.8197e-06	5.74
Macropinocytosis Signaling	1.89	ACTN4,CDC42,ITGB1,ITGB4,PIK3C2B,PIK3R4,PRKCA,PRKCI,PRKD1,RAC1,RHOA	0.0040738	2.39
FAT10 Cancer Signaling Pathway	1.89	AKT1,CTNNB1,EEF1A1,GSK3B,IKBKB,SMAD2,STAT3	0.0239883	1.62
UVA-Induced MAPK Signaling	1.89	MAPK1,MAPK3,PARP1,PARP4,PIK3C2B,PIK3R4,PRKCA,RPS6KA1,RPS6KB1,SMPD1,STAT1	0.0239883	1.62
IL-17A Signaling in Airway Cells	1.89	AKT1,GSK3B,IKBKB,MAPK1,MAPK3,PIK3C2B,PIK3R4,STAT3	0.0389045	1.41
UVB-Induced MAPK Signaling	1.897	AKT1,EIF4E,MAPK1,MAPK3,PIK3C2B,PIK3R4,PRKCA,PRKCI,PRKD1,RPS6KB1	0.000676083	3.17
α-Adrenergic Signaling	1.897	GNA11,GNAS,GNB1,GNB2,ITPR3,MAPK1,MAPK3,PHKA2,PRKAR2A,PRKCA,PRKCI,PRKD1,PYGB,PYGL	0.0030903	2.51
LPS-stimulated MAPK Signaling	1.897	CDC42,IKBKB,MAP3K5,MAPK1,MAPK3,PIK3C2B,PIK3R4,PRKCA,PRKCI,PRKD1,RAC1	0.00954993	2.02
Role of MAPK Signaling in Promoting the Pathogenesis of Influenza	1.897	ARAF,ATP6V0A2,ATP6V1A,ATP6V1B2,ATP6V1E1,ATP6V1H,MAP3K5,MAPK1,MAPK3,PNPLA2,PRDX6,PRKCA	0.0251189	1.6
Ephrin B Signaling	1.941	ACP1,CDC42,CFL1,CTNNB1,GNA11,GNAS,GNB1,GNB2,HNRNPK,MAPK1,MAPK3,PTK2,PXN,RAC1,RHOA,ROCK2	2.63027e-06	5.58
IL-3 Signaling	1.941	AKT1,CRKL,MAPK1,MAPK3,PIK3C2B,PIK3R4,PRKCA,PRKCI,PRKD1,PTPN6,RAC1,STAT1,STAT3	0.000562341	3.25
AMPK Signaling	1.964	ACTB,AK2,AK4,AKT1,ARID2,CPT2,EEF2,ELAVL1,FASN,GNA11,GNAS,GNB1,GNB2,HLTF,ILKAP,MAPK1,PCK2,PFKL,PIK3C2B,PIK3R4,PPAT,PPM1G,PPP2CB,PPP2R1A,PPP2R2A,PPP2R5E,PRKAA1,PRKAR2A,RPS6KB1,SMARCC1,SMARCC2,TSC2	9.54993e-06	5.02
Pentose Phosphate Pathway (Oxidative Branch)	2	G6PD,H6PD,PGD,PGLS	1.12202e-05	4.95
Superpathway of Geranylgeranyldiphosphate Biosynthesis I (via Mevalonate)	2	ACAA2,ACAT1,FDPS,HADHA,HMGCS1	0.00218776	2.66
Glycogen Degradation II	2	PGM2,PGM3,PYGB,PYGL	0.00263027	2.58
Colanic Acid Building Blocks Biosynthesis	2	GFUS,GPI,UGDH,UGP2	0.00691831	2.16
NF-κB Activation by Viruses	2.111	AKT1,EIF2AK2,IKBKB,ITGB1,MAPK1,MAPK3,PIK3C2B,PIK3R4,PRKCA,PRKCI,PRKD1	0.00501187	2.3
FGF Signaling	2.111	AKT1,CRKL,MAP3K5,MAPK1,MAPK3,PIK3C2B,PIK3R4,PRKCA,PTPN6,RAC1,STAT3	0.0104713	1.98
D-myo-inositol (1,4,5,6)-Tetrakisphosphate Biosynthesis	2.111	ACP1,ATP1A1,ILKAP,ITPK1,MTMR9,PPP1CA,PPP1CB,PPP1R10,PPP1R7,PPP2CB,PPP2R1A,PPP2R2A,PPP2R5E,PTPN1,PTPN6,RASA1,TNS3	0.0251189	1.6
D-myo-inositol (3,4,5,6)-tetrakisphosphate Biosynthesis	2.111	ACP1,ATP1A1,ILKAP,ITPK1,MTMR9,PPP1CA,PPP1CB,PPP1R10,PPP1R7,PPP2CB,PPP2R1A,PPP2R2A,PPP2R5E,PTPN1,PTPN6,RASA1,TNS3	0.0251189	1.6
Non-Small Cell Lung Cancer Signaling	2.121	AKT1,CCND3,ERBB2,ITPR3,MAPK1,MAPK3,PA2G4,PIK3C2B,PIK3R4,PRKCA	0.0416869	1.38
CSDE1 Signaling Pathway	2.138	AKT1,CCND3,CNOT6,CTNNB1,CTTN,FN1,FUS,HNRNPC,HNRNPD,PABPN1,PTBP1,RAC1,SYNCRIP,TRIO	1.99526e-06	5.7
Xenobiotic Metabolism CAR Signaling Pathway	2.2	ABCC1,ABCC3,ALDH16A1,ALDH18A1,ALDH3A2,ALDH4A1,ALDH5A1,ALDH7A1,DNAJC7,GSTM3,GSTZ1,HSP90AA1,HSP90AB1,HSP90B1,MAPK1,MAPK3,PPP2CB,PPP2R1A,PPP2R2A,PPP2R5E,PRKCA,PRKCI,PRKD1,RACK1,SULT1A1	1.90546e-05	4.72
MSP-RON Signaling In Cancer Cells Pathway	2.236	AKT1,ARAF,CTNNB1,FLNA,GSK3B,ITGB1,ITGB4,MAPK1,MAPK3,PIK3C2B,PIK3R4,PTK2,SMAD2,STAT3,YWHAB,YWHAE,YWHAG,YWHAH,YWHAQ,YWHAZ	0.000144544	3.84
Glycogen Degradation III	2.236	GAA,PGM2,PGM3,PYGB,PYGL	0.000549541	3.26
RAN Signaling	2.236	CSE1L,KPNA1,KPNA2,RANBP2,RANGAP1	0.00218776	2.66
IL-8 Signaling	2.294	AKT1,ARAF,CCND3,CDC42,GNA11,GNAS,GNB1,GNB2,IKBKB,IQGAP1,IRAK1,LASP1,MAPK1,MAPK3,PAK2,PIK3C2B,PIK3R4,PLD2,PRKCA,PRKCI,PRKD1,PTK2,RAC1,RHOA,ROCK2,RPS6KB1,VASP	5.88844e-05	4.23
EGF Signaling	2.309	AKT1,CSNK2A1,ITPR3,MAPK1,MAPK3,PIK3C2B,PIK3R4,PRKCA,RASA1,RPS6KB1,STAT1,STAT3	6.76083e-05	4.17
G Beta Gamma Signaling	2.309	AKT1,CDC42,DNM2,GNA11,GNAS,GNB1,GNB2,ITPR3,MAPK1,MAPK3,PRKAR2A,PRKCA,PRKCI,PRKD1	0.0169824	1.77
D-myo-inositol-5-phosphate Metabolism	2.309	ACP1,ATP1A1,ILKAP,ITPK1,MTMR9,PIP4K2C,PPP1CA,PPP1CB,PPP1R10,PPP1R7,PPP2CB,PPP2R1A,PPP2R2A,PPP2R5E,PTPN1,PTPN6,RASA1,TNS3	0.0281838	1.55
Apelin Endothelial Signaling Pathway	2.309	AKT1,GNA11,GNAS,GNB1,GNB2,MAPK1,MAPK3,PIK3C2B,PIK3R4,PRKAA1,PRKCA,PRKCI,PRKD1,RPS6KB1	0.0301995	1.52
Paxillin Signaling	2.324	ACTB,ACTN1,ACTN4,BCAR1,CDC42,CSK,ITGB1,ITGB4,MAPK1,PAK2,PIK3C2B,PIK3R4,PTK2,PXN,RAC1,VCL	0.000371535	3.43
Gα12/13 Signaling	2.324	AKT1,CDC42,CTNNB1,IKBKB,MAP3K5,MAPK1,MAPK3,MYL6,PIK3C2B,PIK3R4,PTK2,PXN,RASA1,RHOA,ROCK2	0.01	2
Remodeling of Epithelial Adherens Junctions	2.333	ACTB,ACTN1,ACTN4,ACTR2,ACTR3,ARPC1B,ARPC2,ARPC3,ARPC4,CTNNA1,CTNNB1,CTNND1,DNM1L,DNM2,IQGAP1,TUBA1B,TUBA4A,TUBB,TUBB3,TUBB4B,TUBB8,VCL,ZYX	7.94328e-13	12.1
Spliceosomal Cycle	2.333	CDC5L,DDX39B,DHX15,DHX16,EIF4A3,GPKOW,PRPF19,SF3A2,SNRNP200	0.00177828	2.75
CNTF Signaling	2.333	AKT1,MAPK1,MAPK3,PIK3C2B,PIK3R4,RPS6KA1,RPS6KB1,STAT1,STAT3	0.00446684	2.35
GM-CSF Signaling	2.333	AKT1,CAMK2B,MAPK1,MAPK3,PIK3C2B,PIK3R4,RACK1,STAT1,STAT3	0.0190546	1.72
Senescence Pathway	2.353	AKT1,ARAF,ATR,CAPN1,CAPN2,CAT,CCND3,CDC27,CDK2,DHCR24,DLAT,DLD,EIF4E,IKBKB,ITPR3,MAPK1,MAPK3,MRE11,PARP1,PIK3C2B,PIK3R4,PPP1CA,PPP2CB,PPP2R1A,PPP2R2A,PPP2R5E,SMAD2,TBK1	0.00660693	2.18
14-3-3-mediated Signaling	2.357	AKT1,GSK3B,MAP3K5,MAPK1,MAPK3,PDCD6IP,PIK3C2B,PIK3R4,PRKCA,PRKCI,PRKD1,RPS6KA1,SRPK2,TSC2,TUBA1B,TUBA4A,TUBB,TUBB3,TUBB4B,TUBB8,YWHAB,YWHAE,YWHAG,YWHAH,YWHAQ,YWHAZ	1.14815e-08	7.94
GNRH Signaling	2.357	CAMK2B,CDC42,GNA11,GNAS,GNB1,GNB2,ITPR3,MAP3K5,MAP3K6,MAPK1,MAPK3,PAK2,PRKAR2A,PRKCA,PRKCI,PRKD1,PTK2,PXN,RAC1	0.0125893	1.9
ILK Signaling	2.414	ACTB,ACTN1,ACTN4,AKT1,CDC42,CFL1,CTNNB1,DSP,FLNA,FLNB,FN1,GSK3B,ILKAP,ITGB1,ITGB4,KRT18,MAPK1,MAPK3,MYH10,MYH14,MYH9,MYL6,MYO18A,PIK3C2B,PIK3R4,PPP2CB,PPP2R1A,PPP2R2A,PPP2R5E,PTK2,PXN,RAC1,RHOA,VCL	7.94328e-09	8.1
Pentose Phosphate Pathway	2.449	G6PD,H6PD,PGD,PGLS,TALDO1,TKT	6.30957e-06	5.2
Cholesterol Biosynthesis I	2.449	DHCR24,DHCR7,LBR,LSS,NSDHL,TM7SF2	4.46684e-05	4.35
Cholesterol Biosynthesis II (via 24,25-dihydrolanosterol)	2.449	DHCR24,DHCR7,LBR,LSS,NSDHL,TM7SF2	4.46684e-05	4.35
Cholesterol Biosynthesis III (via Desmosterol)	2.449	DHCR24,DHCR7,LBR,LSS,NSDHL,TM7SF2	4.46684e-05	4.35
MicroRNA Biogenesis Signaling Pathway	2.466	AAAS,AKT1,DDX1,DDX17,DDX5,DIS3,DNAJA2,DNAJB1,FUS,HNRNPA1,HNRNPA2B1,HNRNPD,HSP90AA1,HSP90AB1,HSP90B1,ILF2,ILF3,KHSRP,MAPK1,MAPK3,MTCL1,NDC1,NUP133,NUP155,NUP58,NUP88,PIK3C2B,PIK3R4,POLR2A,POLR2J,PTGES3,RAE1,RPS6KB1,SEC13,SF3A2,SMAD2,XRN1	1.99526e-11	10.7
Nitric Oxide Signaling in the Cardiovascular System	2.5	AKT1,ATP2A2,ATP2A3,HSP90AA1,HSP90AB1,HSP90B1,ITPR3,MAPK1,MAPK3,PIK3C2B,PIK3R4,PRKAA1,PRKAR2A,PRKCA,PRKCI,PRKD1	0.000776247	3.11
Thrombin Signaling	2.5	AKT1,CAMK2B,CDC42,GATA3,GNA11,GNAS,GNB1,GNB2,IKBKB,ITPR3,MAPK1,MAPK3,MYL6,PIK3C2B,PIK3R4,PPP1CB,PRKCA,PRKCI,PRKD1,PTK2,RAC1,RHOA,ROCK2,RPS6KB1	0.0020893	2.68
CXCR4 Signaling	2.524	AKT1,BCAR1,CDC42,GNA11,GNAS,GNB1,GNB2,ITPR3,MAPK1,MAPK3,MYL6,PAK2,PIK3C2B,PIK3R4,PRKCA,PRKCI,PRKD1,PTK2,PXN,RAC1,RHOA,ROCK2	0.000234423	3.63
Coronavirus Replication Pathway	2.53	BAG3,DDX1,GSK3B,HNRNPA1,TUBA1B,TUBA4A,TUBB,TUBB3,TUBB4B,TUBB8	0.000107152	3.97
FLT3 Signaling in Hematopoietic Progenitor Cells	2.53	AKT1,EIF4E,MAPK1,MAPK3,PIK3C2B,PIK3R4,RPS6KA1,RPS6KB1,STAT1,STAT3	0.018197	1.74
RANK Signaling in Osteoclasts	2.53	AKT1,GSN,IKBKB,MAP3K5,MAP3K6,MAPK1,MAPK3,PIK3C2B,PIK3R4,TAB2	0.0301995	1.52
eNOS Signaling	2.673	AKT1,DNM2,GNAS,HSP90AA1,HSP90AB1,HSP90B1,HSPA1A/HSPA1B,HSPA4,HSPA5,HSPA6,HSPA9,ITPR3,PIK3C2B,PIK3R4,PRKAA1,PRKAR2A,PRKCA,PRKCI,PRKD1	0.000891251	3.05
Epithelial Adherens Junction Signaling	2.694	ACTR2,ACTR3,AKT1,ARPC1B,ARPC2,ARPC3,ARPC4,CDC42,CFL1,CTNNA1,CTNNB1,CTNND1,DIAPH1,IQGAP1,MYH10,PAK2,PPP2CB,PPP2R1A,PPP2R2A,PPP2R5E,PRKAA1,RAC1,RHOA,ROCK2,VCL,YWHAB,YWHAE,YWHAG,YWHAH,YWHAQ,YWHAZ	1.23027e-09	8.91
Glycolysis I	2.714	ALDOA,ALDOC,ENO1,FBP1,GAPDH,GPI,PFKL,PGAM1,PGK1,PKM,TPI1	2.81838e-08	7.55
NRF2-mediated Oxidative Stress Response	2.828	ABCC1,ACTB,AKT1,CAT,CUL3,DNAJA1,DNAJA2,DNAJB1,DNAJB6,DNAJC13,DNAJC7,EPHX1,GCLC,GSK3B,GSR,GSTM3,GSTZ1,HACD3,HSP90AA1,HSP90AB1,HSP90B1,HSPB8,MAP3K5,MAPK1,MAPK3,NQO1,PIK3C2B,PIK3R4,PPIB,PRDX1,PRKCA,PRKCI,PRKD1,STIP1,TXN,TXNRD1,UBE2K	1.28825e-09	8.89
HGF Signaling	2.828	AKT1,CDC42,CDK2,CRKL,ITGB1,ITGB4,MAP3K5,MAP3K6,MAPK1,MAPK3,PIK3C2B,PIK3R4,PRKCA,PRKCI,PRKD1,PTK2,PXN,RAC1,STAT3	0.000190546	3.72
3-phosphoinositide Degradation	2.84	ACP1,ATP1A1,ILKAP,INPP4B,ITPK1,MTM1,MTMR14,MTMR9,PPP1CA,PPP1CB,PPP1R10,PPP1R7,PPP2CB,PPP2R1A,PPP2R2A,PPP2R5E,PTPMT1,PTPN1,PTPN6,RASA1,TNS3	0.00269153	2.57
3-phosphoinositide Biosynthesis	2.84	ACP1,ATP1A1,CDIPT,ILKAP,ITPK1,MTMR9,PIK3C2B,PIK3R4,PIP4K2C,PPP1CA,PPP1CB,PPP1R10,PPP1R7,PPP2CB,PPP2R1A,PPP2R2A,PPP2R5E,PTPN1,PTPN6,RASA1,TNS3	0.00630957	2.2
Superpathway of Inositol Phosphate Compounds	2.84	ACP1,ATP1A1,CDIPT,ILKAP,ITPK1,MTMR9,PIK3C2B,PIK3R4,PIP4K2C,PPP1CA,PPP1CB,PPP1R10,PPP1R7,PPP2CB,PPP2R1A,PPP2R2A,PPP2R5E,PTPN1,PTPN6,RASA1,TNS3	0.0245471	1.61
Necroptosis Signaling Pathway	2.84	CAMK2B,CAPN1,CAPN2,DNM1L,EIF2AK2,IKBKB,PYGL,SLC25A10,SLC25A3,SLC25A6,STAT1,TAB2,VDAC1,VDAC2,VDAC3	0.0316228	1.5
Gluconeogenesis I	2.887	ALDOA,ALDOC,ENO1,FBP1,GAPDH,GPI,MDH1,MDH2,ME1,ME2,PGAM1,PGK1	3.38844e-09	8.47
Oxytocin Signaling Pathway	2.887	AKT1,EEF2,GNA11,GNB1,GNB2,GSK3B,HSPB1,ITPR3,MAPK1,MAPK3,MYH10,MYH14,MYH9,MYL6,MYO18A,PIK3C2B,PIK3R4,PNPLA2,PPP1CB,PRKAA1,PRKAR2A,PRKCA,PRKCI,PRKD1,RHOA,ROCK2,SMARCC2	0.0047863	2.32
IL-13 Signaling Pathway	2.887	AGR2,AKT1,CTNNB1,MAPK1,MAPK3,PIK3C2B,PIK3R4,RHOA,ROCK2,STAT1,STAT3,YES1	0.0338844	1.47
Regulation of Actin-based Motility by Rho	3	ACTB,ACTR2,ACTR3,ARPC1B,ARPC2,ARPC3,ARPC4,CDC42,CFL1,GSN,ITGB1,ITGB4,MYL6,PAK2,PFN1,PIP4K2C,PPP1CB,RAC1,RHOA	1.62181e-05	4.79
ERK5 Signaling	3	AKT1,RPS6KA1,RPS6KB1,YWHAB,YWHAE,YWHAG,YWHAH,YWHAQ,YWHAZ	0.0263027	1.58
Synaptogenesis Signaling Pathway	3.024	ACTR2,ACTR3,AKT1,AP2A2,AP2B1,AP2M1,ARPC1B,ARPC2,ARPC3,ARPC4,CAMK2B,CDC42,CFL1,CRKL,CTNNB1,CTNND1,GSK3B,MAPK1,MAPK3,NAP1L1,NAP1L4,PIK3C2B,PIK3R4,PRKAR2A,RAC1,RHOA,RPS6KB1,STXBP2,STXBP3,YES1	0.00380189	2.42
Opioid Signaling Pathway	3.128	AKT1,AP2A2,AP2B1,AP2M1,CAMK2B,CDC42,CLTC,CTNNB1,GNA11,GNAS,GNB1,GNB2,GSK3B,ITPR3,MAPK1,MAPK3,OGFR,PLD2,PRKAR2A,PRKCA,PRKCI,PRKD1,RAC1,RPS6KA1,RPS6KB1,YES1	0.00933254	2.03
Reelin Signaling in Neurons	3.13	ACTR2,ACTR3,AKT1,ARPC1B,ARPC2,ARPC3,ARPC4,CAMK2B,CDC42,CFL1,CRKL,GSK3B,ITGB1,MAPK1,MAPK3,PIK3C2B,PIK3R4,RAC1,RHOA,YES1	0.000131826	3.88
Cardiac Hypertrophy Signaling	3.13	ADSS2,AKT1,CDC42,EIF4E,GNA11,GNAS,GNB1,GNB2,GSK3B,HSPB1,MAP3K5,MAP3K6,MAPK1,MAPK3,MYL6,PIK3C2B,PIK3R4,PRKAR2A,RAC1,RHOA,ROCK2,RPS6KA1,RPS6KB1	0.0218776	1.66
HIF1α Signaling	3.138	AKT1,APEX1,ARAF,CAMK2B,EIF4E,GPI,HSP90AA1,HSPA1A/HSPA1B,HSPA4,HSPA5,HSPA6,HSPA9,LDHA,LDHB,MAPK1,MAPK3,PIK3C2B,PIK3R4,PKM,PRKCA,PRKCI,PRKD1,RAC1,RACK1,RPS6,RPS6KB1,STAT3	4.89779e-05	4.31
Estrogen Receptor Signaling	3.157	AKT1,ATP5PB,CARM1,CFL1,DDX5,EIF4E,FOXA1,GNA11,GNAS,GNB1,GNB2,GSK3B,HNRNPD,HSP90AA1,HSP90AB1,HSP90B1,MAPK1,MAPK3,MYL6,NDUFA9,PELP1,PIK3C2B,PIK3R4,PPP1CB,PRKAA1,PRKAR2A,PRKCA,PRKCI,PRKD1,PRKDC,RHOA,ROCK2,RPS6KB1,THRAP3	0.0162181	1.79
Superpathway of Cholesterol Biosynthesis	3.162	ACAA2,ACAT1,DHCR24,DHCR7,FDPS,HADHA,HMGCS1,LBR,LSS,NSDHL,TM7SF2	1.94984e-07	6.71
Death Receptor Signaling	3.162	ACIN1,ACTB,HSPB1,IKBKB,LMNA,MAP3K5,PARP1,PARP4,SPTAN1,TBK1	0.0446684	1.35
RHOA Signaling	3.266	ACTB,ACTR2,ACTR3,ARHGAP5,ARPC1B,ARPC2,ARPC3,ARPC4,CFL1,CIT,MYL6,PFN1,PIP4K2C,PPP1CB,PTK2,RDX,RHOA,RHPN2,ROCK2,RTKN,SEPTIN11,SEPTIN2,SEPTIN7,SEPTIN8,SEPTIN9	2.51189e-08	7.6
RAC Signaling	3.273	ACTR2,ACTR3,ARPC1B,ARPC2,ARPC3,ARPC4,CDC42,CFL1,IQGAP1,ITGB1,ITGB4,MAPK1,MAPK3,NCKAP1,PAK2,PIK3C2B,PIK3R4,PIP4K2C,PRKCI,PTK2,RAC1,RHOA,RPS6KB1	3.63078e-06	5.44
Insulin Secretion Signaling Pathway	3.286	CAMK2B,DLAT,DLD,EIF2A,EIF2S3,EIF4A1,EIF4A2,EIF4A3,EIF4E,EIF4G1,EIF4G2,EIF4G3,GNA11,GNAS,ITPR3,MAPK1,MAPK3,PC,PIK3C2B,PIK3R4,PRKAR2A,PRKCA,PRKCI,PRKD1,RPS6KB1,SEC61A1,SRP54,STAT1,STAT3,YES1	0.000380189	3.42
fMLP Signaling in Neutrophils	3.3	ACTR2,ACTR3,ARPC1B,ARPC2,ARPC3,ARPC4,CDC42,GNA11,GNAS,GNB1,GNB2,ITPR3,MAPK1,MAPK3,PIK3C2B,PIK3R4,PRKCA,PRKCI,PRKD1,RAC1	5.01187e-05	4.3
Gαq Signaling	3.3	AKT1,CDC42,CSK,GNA11,GNAS,GNB1,GNB2,GSK3B,IKBKB,ITPR3,MAPK1,MAPK3,PIK3C2B,PIK3R4,PLD2,PRKCA,PRKCI,PRKD1,RAC1,RHOA,ROCK2	0.000512861	3.29
NGF Signaling	3.357	AKT1,CDC42,IKBKB,MAP3K5,MAP3K6,MAPK1,MAPK3,PIK3C2B,PIK3R4,RAC1,RHOA,ROCK2,RPS6KA1,RPS6KB1,SMPD1,TRIO	0.00134896	2.87
Leukocyte Extravasation Signaling	3.4	ACTB,ACTN1,ACTN4,ARHGAP5,BCAR1,CDC42,CRKL,CTNNA1,CTNNB1,CTNND1,CTTN,ITGB1,MAPK1,MYL6,PIK3C2B,PIK3R4,PRKCA,PRKCI,PRKD1,PTK2,PXN,RAC1,RDX,RHOA,ROCK2,VASP,VCL	1.23027e-05	4.91
Actin Nucleation by ARP-WASP Complex	3.464	ACTR2,ACTR3,ARPC1B,ARPC2,ARPC3,ARPC4,CDC42,ITGB1,ITGB4,RAC1,RHOA,ROCK2,VASP	0.00213796	2.67
Ephrin Receptor Signaling	3.53	ACP1,ACTR2,ACTR3,AKT1,ARPC1B,ARPC2,ARPC3,ARPC4,BCAR1,CDC42,CFL1,CRKL,GNA11,GNAS,GNB1,GNB2,ITGB1,ITGB4,MAPK1,MAPK3,PAK2,PTK2,PXN,RAC1,RASA1,RHOA,ROCK2,STAT3	1.41254e-05	4.85
Fcγ Receptor-mediated Phagocytosis in Macrophages and Monocytes	3.71	ACTB,ACTR2,ACTR3,AKT1,ARPC1B,ARPC2,ARPC3,ARPC4,CDC42,MAPK1,MAPK3,MYO5A,PLD2,PRKCA,PRKCI,PRKD1,PXN,RAC1,RPS6KB1,VASP,YES1	5.62341e-08	7.25
Integrin Signaling	3.773	ACTB,ACTN1,ACTN4,ACTR2,ACTR3,AKT1,ARF3,ARHGAP5,ARPC1B,ARPC2,ARPC3,ARPC4,BCAR1,CAPN1,CAPN2,CDC42,CRKL,CTTN,GIT1,GSK3B,GSN,ILKAP,ITGB1,ITGB4,MAPK1,MAPK3,PAK2,PFN1,PIK3C2B,PIK3R4,PPP1CB,PTK2,PXN,RAC1,RHOA,VASP,VCL,ZYX	1.44544e-10	9.84
Signaling by Rho Family GTPases	3.9	ACTB,ACTR2,ACTR3,ARPC1B,ARPC2,ARPC3,ARPC4,CDC42,CFL1,CIT,GNA11,GNAS,GNB1,GNB2,IQGAP1,ITGB1,ITGB4,MAPK1,MAPK3,MYL6,PAK2,PIK3C2B,PIK3R4,PIP4K2C,PRKCI,PTK2,RAC1,RDX,RHOA,ROCK2,SEPTIN11,SEPTIN2,SEPTIN7,SEPTIN8,SEPTIN9	4.2658e-06	5.37
Actin Cytoskeleton Signaling	4.003	ACTB,ACTN1,ACTN4,ACTR2,ACTR3,ARPC1B,ARPC2,ARPC3,ARPC4,BCAR1,CDC42,CFL1,CRKL,CSK,DIAPH1,FLNA,FN1,GIT1,GSN,IQGAP1,ITGB1,ITGB4,MAPK1,MAPK3,MYH10,MYH14,MYH9,MYL6,MYO18A,NCKAP1,PAK2,PFN1,PIK3C2B,PIK3R4,PPP1CB,PTK2,PXN,RAC1,RDX,RHOA,ROCK2,TRIO,VCL	3.16228e-11	10.5
EIF2 Signaling	5.425	ACTB,AKT1,EIF2A,EIF2AK2,EIF2S3,EIF3A,EIF3B,EIF3H,EIF3L,EIF4A1,EIF4A2,EIF4A3,EIF4E,EIF4G1,EIF4G2,EIF4G3,EIF5,EIF5B,GSK3B,HNRNPA1,HSPA5,MAPK1,MAPK3,PIK3C2B,PIK3R4,PPP1CA,PPP1CB,PTBP1,RPL12,RPL13,RPL14,RPL15,RPL17,RPL18,RPL21,RPL23A,RPL24,RPL27,RPL27A,RPL29,RPL3,RPL30,RPL34,RPL36,RPL37A,RPL38,RPL4,RPL5,RPL6,RPL7,RPL7A,RPLP0,RPS10,RPS11,RPS14,RPS15A,RPS16,RPS17,RPS18,RPS19,RPS2,RPS21,RPS23,RPS26,RPS2…	1.99526e-35	34.7
