## Supplementary tables for "Ceramide-induced Endoplasmic Reticulum Stress as a Targetable Vulnerability in Endocrine Therapy-Resistant Breast Cancer": Table S8 qPCR Primers.xlsx

### Sheet: Genes
TARGET GENE	FORWARD	REVERSE
36B4	GTGTTCGACAATGGCAGCAT	GACACCCTCCAGGAAGCGA
ATF3	GTCCATCACAAAAGCCGAGGTA	TTCTCGTCGCCTCTTTTTCC
ATF4	CCTTCACCTTCTTACAACCT	GTAGTCTGGCTTCCTATCTC
ATP2A3	CTCTGACTTGCCTGGTGGAGAA	AGGGTGAACTCCTTCCGCATCA
CALML5	TGGAAACGGCACCATCAATGCC	ACTCCTGGAAGCTGATTTCGCC
CLGN	AAACCTGCTGGCTGGCTTGATG	ATCTGAGGTGCCTCCCATTCTC
CYP1A1	GATTGAGCACTGTCAGGAGAAGC	ATGAGGCTCCAGGAGATAGCAG
DDIT3	CAATGACTCAGCTGCCATCT	AGCGACAGAGCCAAAATCA
DDIT4	GTTTGACCGCTCCACGAGCCT	GCACACAAGTGTTCATCCTCAGG
E2F2	CTCTCTGAGCTTCAAGCACCTG	CTTGACGGCAATCACTGTCTGC
EIF2AK3	GTCCCAAGGCTTTGGAATCTGTC	CCTACCAAGACAGGAGTTCTGG
FGFR3	TCCATCTCCTGGCTGAAGAACG	TGTTCTCCACGACGCAGGTGTA
GADD34	TCCGACTGCAAAGGCGGCTCA	CAGCCAGGAAATGGACAGTGAC
GADD45A	CTGGAGGAAGTGCTCAGCAAAG	AGAGCCACATCTCTGTCGTCGT
GAPDH	GTCTCCTCTGACTTCAACAGCG	ACCACCCTGTTGCTGTAGCCAA
GPX8	CTAGGATCTGAAGGAGAACCTGC	GCCTGATGACTTCAATGGGCTC
HSPA5	CTGTCCAGGCTGGTGTGCTCT	CTTGGTAGGCACCACTGTGTTC
IL32	TCAAAGAGGGCTACCTGGAGAC	TCTGTTGCCTCGGCACCGTAAT
INHBE	CCCAGAATAACTCATCCTCCACC	GGACAGGTGAAAAGTGAGCAGG
LCN2	GTGAGCACCAACTACAACCAGC	GTTCCGAAGTCAGCTCCTTGGT
LRRC49	GATGGAAGCACCCTCTCTGCAT	GATTCCAGTGCTCCTGAGCCAT
RAB39B	GAGCCAGGAAAACGCATCAAGC	GAAGACCACCTACTGAGTTCCTG
RET	GTCCTCTTGCTCCACTTCAACG	CCTGGCAGTTTTCCACACAGAC
SCEL	CACCTCCAACACCATAGCATCC	GGTATTGGAGGGTGAACACCTG
TCF19	TCAGCCTGGAAGACCACAGCAG	CCAAAGGTCAGGAGGTCTCCAT
TK1	AGCAGCTTCTGCACACATGACC	CTCGCAGAACTCCACGATGTCA
TRAM1	TCTCCTGTGTGGCGATGGTCTT	TCTGTTGCTGGGAGGGTGACAT
